# Text mining-based word representations for biomedical data analysis and machine learning tasks

**DOI:** 10.1101/2020.12.09.417733

**Authors:** Halima Alachram, Hryhorii Chereda, Tim Beißbarth, Edgar Wingender, Philip Stegmaier

## Abstract

Biomedical and life science literature is an essential way to publish experimental results. With the rapid growth of the number of new publications, the amount of scientific knowledge represented in free text is increasing remarkably. There has been much interest in developing techniques that can extract this knowledge and make it accessible to aid scientists in discovering new relationships between biological entities and answering biological questions. Making use of the *word2vec* approach, we generated word vector representations based on a corpus consisting of over 16 million PubMed abstracts. We developed a text mining pipeline to produce word2vec embeddings with different properties and performed validation experiments to assess their utility for biomedical analysis. An important pre-processing step consisted in the substitution of synonymous terms by their preferred terms in biomedical databases. Furthermore, we extracted gene-gene networks from two embedding versions and used them as prior knowledge to train Graph-Convolutional Neural Networks (CNNs) on breast cancer gene expression data to predict the occurrence of metastatic events. Performances of resulting models were compared to Graph-CNNs trained with protein-protein interaction (PPI) networks or with networks derived using other word embedding algorithms. We also assessed the effect of corpus size on the variability of word representations. Finally, we created a web service with a graphical and a RESTful interface to extract and explore relations between biomedical terms using annotated embeddings. Comparisons to biological databases showed that relations between entities such as known PPIs, signaling pathways and cellular functions, or narrower disease ontology groups correlated with higher cosine similarity. Graph-CNNs trained with word2vec-embedding-derived networks performed best for the metastatic event prediction task compared to other networks. Word representations as produced by text mining algorithms like word2vec, therefore capture biologically meaningful relations between entities.
