## Supplemental File 2 for "Text mining-based word representations for biomedical data analysis and machine learning tasks"

data type	pathway size	lower quartile	median	upper quartile	pathway name
Reactome pathways	11	0.197096354	0.30415828	0.385270049	R-HSA-977225: Amyloid fiber formation
Reactome pathways	31	0.172123941	0.298655066	0.428236501	R-HSA-983231: Factors involved in megakaryocyte development and platelet production
Reactome pathways	16	0.264399135	0.379395253	0.532900445	R-HSA-6783589: Interleukin-6 family signaling
Reactome pathways	16	0.338408685	0.445573387	0.539216047	R-HSA-983705: Signaling by the B Cell Receptor (BCR)
Reactome pathways	17	0.253085791	0.355127809	0.4982067	R-HSA-1169410: Antiviral mechanism by IFN-stimulated genes
Reactome pathways	12	0.326320226	0.500426372	0.58988353	R-HSA-1227986: Signaling by ERBB2
Reactome pathways	19	0.211060154	0.347082739	0.439942731	R-HSA-1221632: Meiotic synapsis
Reactome pathways	15	0.158792153	0.284364833	0.357487363	R-HSA-1236394: Signaling by ERBB4
Reactome pathways	242	0.185116797	0.306254696	0.411160087	R-HSA-1266738: Developmental Biology
Reactome pathways	10	0.246803102	0.314351934	0.472235386	R-HSA-1266695: Interleukin-7 signaling
Reactome pathways	21	0.167464623	0.282560934	0.366533412	R-HSA-1257604: PIP3 activates AKT signaling
Reactome pathways	81	0.156295986	0.274142557	0.384175503	R-HSA-1280218: Adaptive Immune System
Reactome pathways	270	0.193746152	0.292069381	0.397065132	R-HSA-1280215: Cytokine Signaling in Immune system
Reactome pathways	24	0.271068082	0.403034812	0.513652183	R-HSA-1428517: The citric acid (TCA) cycle and respiratory electron transport
Reactome pathways	175	0.152557031	0.252285742	0.351479522	R-HSA-1430728: Metabolism
Reactome pathways	14	0.238705581	0.40144603	0.502091119	R-HSA-1433557: Signaling by SCF-KIT
Reactome pathways	34	0.19121442	0.31663181	0.413454614	R-HSA-1474165: Reproduction
Reactome pathways	14	0.334296882	0.422633209	0.51539251	R-HSA-975871: MyD88 cascade initiated on plasma membrane
Reactome pathways	14	0.334296882	0.422633209	0.51539251	R-HSA-975155: MyD88 dependent cascade initiated on endosome
Reactome pathways	16	0.269464305	0.38208261	0.49346742	R-HSA-166058: MyD88:MAL(TIRAP) cascade initiated on plasma membrane
Reactome pathways	20	0.271434313	0.400422719	0.512126386	R-HSA-166166: MyD88-independent TLR4 cascade
Reactome pathways	637	0.152474017	0.249913187	0.354696192	R-HSA-162582: Signal Transduction
Reactome pathways	30	0.237171307	0.338272673	0.435521359	R-HSA-1500620: Meiosis
Reactome pathways	54	0.262760681	0.372697793	0.476349423	R-HSA-112316: Neuronal System
Reactome pathways	45	0.218567946	0.383936462	0.499692636	R-HSA-1500931: Cell-Cell communication
Reactome pathways	14	0.395440245	0.4673521	0.530619693	R-HSA-1483257: Phospholipid metabolism
Reactome pathways	11	0.708041486	0.746910821	0.780486597	R-HSA-1592389: Activation of Matrix Metalloproteinases
Reactome pathways	29	0.172128276	0.27148526	0.397117171	R-HSA-1592230: Mitochondrial biogenesis
Reactome pathways	19	0.280593766	0.431886188	0.700641996	R-HSA-1474228: Degradation of the extracellular matrix
Reactome pathways	50	0.133609793	0.261428431	0.392505696	R-HSA-1474244: Extracellular matrix organization
Reactome pathways	146	0.27245221	0.377255667	0.480567463	R-HSA-1640170: Cell Cycle
Reactome pathways	171	0.151203191	0.252026299	0.358421598	R-HSA-1643685: Disease
Reactome pathways	22	0.1806028	0.296300745	0.465195468	R-HSA-1655829: Regulation of cholesterol biosynthesis by SREBP (SREBF)
Reactome pathways	44	0.176065779	0.267546698	0.360458777	R-HSA-381038: XBP1(S) activates chaperone genes
Reactome pathways	11	0.455524829	0.503393619	0.558083641	R-HSA-1483255: PI Metabolism
Reactome pathways	75	0.198973339	0.318297527	0.47808139	R-HSA-1852241: Organelle biogenesis and maintenance
Reactome pathways	42	0.243857334	0.352919214	0.483553336	R-HSA-400206: Regulation of lipid metabolism by PPARalpha
Reactome pathways	14	0.160963224	0.260587128	0.420387816	R-HSA-1980143: Signaling by NOTCH1
Reactome pathways	10	0.179518399	0.273190832	0.485017306	R-HSA-1980145: Signaling by NOTCH2
Reactome pathways	18	0.238548673	0.353328059	0.478152299	R-HSA-1834949: Cytosolic sensors of pathogen-associated DNA
Reactome pathways	17	0.230828958	0.355917519	0.459689978	R-HSA-2173793: Transcriptional activity of SMAD2/SMAD3:SMAD4 heterotrimer
Reactome pathways	64	0.205716401	0.313445095	0.412323371	R-HSA-2262752: Cellular responses to stress
Reactome pathways	26	0.324956119	0.444680459	0.547552898	R-HSA-2555396: Mitotic Metaphase and Anaphase
Reactome pathways	21	0.17949523	0.29723516	0.476494971	R-HSA-2426168: Activation of gene expression by SREBF (SREBP)
Reactome pathways	13	0.163251055	0.242852383	0.380519912	R-HSA-2187338: Visual phototransduction
Reactome pathways	10	0.025950267	0.198052799	0.333835642	R-HSA-2173782: Binding and Uptake of Ligands by Scavenger Receptors
Reactome pathways	37	0.298631091	0.417127096	0.521504722	R-HSA-68886: M Phase
Reactome pathways	17	0.239853712	0.439323918	0.529770657	R-HSA-2454202: Fc epsilon receptor (FCERI) signaling
Reactome pathways	17	0.0374003	0.160845538	0.409786959	R-HSA-2980736: Peptide hormone metabolism
Reactome pathways	32	0.248641744	0.349016794	0.466582406	R-HSA-2559583: Cellular Senescence
Reactome pathways	12	0.267525075	0.352068406	0.492620768	R-HSA-2559580: Oxidative Stress Induced Senescence
Reactome pathways	84	0.276637382	0.369228912	0.459234596	R-HSA-2990846: SUMOylation
Reactome pathways	36	0.295855611	0.389296275	0.494254337	R-HSA-201681: TCF dependent signaling in response to WNT
Reactome pathways	51	0.295620128	0.393036069	0.493752419	R-HSA-195721: Signaling by WNT
Reactome pathways	30	0.224030386	0.327095251	0.449029605	R-HSA-5633008: TP53 Regulates Transcription of Cell Death Genes
Reactome pathways	12	0.416655414	0.484213348	0.588632413	R-HSA-3858494: Beta-catenin independent WNT signaling
Reactome pathways	15	0.369822837	0.44478612	0.537350621	R-HSA-4839726: Chromatin organization
Reactome pathways	38	0.161179209	0.348532321	0.448711873	R-HSA-157118: Signaling by NOTCH
Reactome pathways	45	0.185934228	0.291704739	0.394065554	R-HSA-202733: Cell surface interactions at the vascular wall
Reactome pathways	12	0.284796019	0.44411649	0.565475559	R-HSA-76009: Platelet Aggregation (Plug Formation)
Reactome pathways	10	0.428014825	0.535571513	0.603461471	R-HSA-354192: Integrin signaling
Reactome pathways	17	0.24721373	0.417318764	0.555867642	R-HSA-2682334: EPH-Ephrin signaling
Reactome pathways	12	0.38001341	0.472969419	0.594307323	R-HSA-75893: TNF signaling
Reactome pathways	19	0.248509607	0.373290646	0.502620865	R-HSA-109606: Intrinsic Pathway for Apoptosis
Reactome pathways	64	0.125874629	0.236725174	0.344578893	R-HSA-109581: Apoptosis
Reactome pathways	32	0.261317455	0.372459736	0.470999283	R-HSA-73887: Death Receptor Signalling
Reactome pathways	29	0.245817581	0.416331657	0.51442702	R-HSA-446728: Cell junction organization
Reactome pathways	16	0.134096417	0.293432389	0.392961116	R-HSA-162587: HIV Life Cycle
Reactome pathways	16	0.443666685	0.54950601	0.648273517	R-HSA-69620: Cell Cycle Checkpoints
Reactome pathways	17	0.212024244	0.310322646	0.413390631	R-HSA-202403: TCR signaling
Reactome pathways	31	0.194338549	0.30938069	0.428737484	R-HSA-170834: Signaling by TGF-beta Receptor Complex
Reactome pathways	23	0.287021022	0.411527881	0.529095296	R-HSA-163200: Respiratory electron transport, ATP synthesis by chemiosmotic coupling, and heat production by uncoupling proteins.
Reactome pathways	34	0.21340677	0.305903744	0.420114426	R-HSA-76002: Platelet activation, signaling and aggregation
Reactome pathways	82	0.23862832	0.367603871	0.48084437	R-HSA-199991: Membrane Trafficking
Reactome pathways	104	0.293663833	0.409407061	0.517908699	R-HSA-69278: Cell Cycle, Mitotic
Reactome pathways	19	0.390766294	0.481949829	0.603763386	R-HSA-69242: S Phase
Reactome pathways	29	0.322166606	0.45392507	0.56495046	R-HSA-453274: Mitotic G2-G2/M phases
Reactome pathways	30	0.33057225	0.452956773	0.56488524	R-HSA-453279: Mitotic G1 phase and G1/S transition
Reactome pathways	23	0.198975701	0.295695648	0.436195182	R-HSA-140877: Formation of Fibrin Clot (Clotting Cascade)
Reactome pathways	142	0.133773328	0.228094102	0.335101372	R-HSA-109582: Hemostasis
Reactome pathways	17	0.138679391	0.263954945	0.386367218	R-HSA-216083: Integrin cell surface interactions
Reactome pathways	21	0.335125698	0.422324168	0.526815634	R-HSA-376176: Signaling by ROBO receptors
Reactome pathways	18	0.290596842	0.440368262	0.561015559	R-HSA-373755: Semaphorin interactions
Reactome pathways	32	0.192089099	0.319818944	0.448085802	R-HSA-168898: Toll-like Receptor Cascades
Reactome pathways	26	0.299397368	0.414619715	0.504199793	R-HSA-381340: Transcriptional regulation of white adipocyte differentiation
Reactome pathways	18	0.223244987	0.309422082	0.434725446	R-HSA-166658: Complement cascade
Reactome pathways	28	0.233003238	0.34763179	0.453382434	R-HSA-194315: Signaling by Rho GTPases
Reactome pathways	12	0.206838574	0.308242886	0.427028275	R-HSA-375165: NCAM signaling for neurite out-growth
Reactome pathways	107	0.234068088	0.360807991	0.461615561	R-HSA-422475: Axon guidance
Reactome pathways	12	0.366346194	0.456129944	0.581404071	R-HSA-5654736: Signaling by FGFR1
Reactome pathways	17	0.198495971	0.409399529	0.598864201	R-HSA-452723: Transcriptional regulation of pluripotent stem cells
Reactome pathways	25	0.266180556	0.382272724	0.501728355	R-HSA-194138: Signaling by VEGF
Reactome pathways	36	0.154889656	0.259065682	0.361370007	R-HSA-75153: Apoptotic execution phase
Reactome pathways	183	0.163942883	0.261647939	0.367212817	R-HSA-372790: Signaling by GPCR
Reactome pathways	21	0.240971359	0.339053971	0.431962337	R-HSA-198933: Immunoregulatory interactions between a Lymphoid and a non-Lymphoid cell
Reactome pathways	123	0.201980617	0.304690534	0.412207711	R-HSA-373076: Class A/1 (Rhodopsin-like receptors)
Reactome pathways	41	0.158022957	0.260875494	0.378617473	R-HSA-388396: GPCR downstream signalling
Reactome pathways	11	0.322927275	0.423318834	0.562975214	R-HSA-388841: Costimulation by the CD28 family
Reactome pathways	448	0.162706092	0.259989793	0.365474814	R-HSA-168256: Immune System
Reactome pathways	13	0.260401741	0.343771321	0.487609173	R-HSA-177929: Signaling by EGFR
Reactome pathways	21	0.354426704	0.497202226	0.583856447	R-HSA-212165: Epigenetic regulation of gene expression
Reactome pathways	11	0.257939407	0.574587881	0.718187335	R-HSA-69002: DNA Replication Pre-Initiation
Reactome pathways	342	0.167880048	0.27671731	0.387878549	R-HSA-73857: RNA Polymerase II Transcription
Reactome pathways	12	0.230754631	0.331979324	0.447423948	R-HSA-73893: DNA Damage Bypass
Reactome pathways	100	0.257548159	0.399508299	0.521014369	R-HSA-73894: DNA Repair
Reactome pathways	11	0.278710376	0.419721415	0.56957988	R-HSA-73933: Resolution of Abasic Sites (AP sites)
Reactome pathways	21	0.339395687	0.456069506	0.590227009	R-HSA-5693606: DNA Double Strand Break Response
Reactome pathways	11	0.398510433	0.537826576	0.602748605	R-HSA-5250913: Positive epigenetic regulation of rRNA expression
Reactome pathways	16	0.246064569	0.324161376	0.404712078	R-HSA-193704: p75 NTR receptor-mediated signalling
Reactome pathways	35	0.20451482	0.321899616	0.425680392	R-HSA-187037: Signaling by NTRK1 (TRKA)
Reactome pathways	13	0.254581082	0.331658193	0.668072296	R-HSA-5339562: Uptake and actions of bacterial toxins
Reactome pathways	67	0.131871644	0.242604556	0.353514205	R-HSA-5357801: Programmed Cell Death
Reactome pathways	21	0.206980674	0.320080457	0.463001415	R-HSA-5358351: Signaling by Hedgehog
Reactome pathways	10	0.388901545	0.528300468	0.602711806	R-HSA-5250924: B-WICH complex positively regulates rRNA expression
Reactome pathways	12	0.111185018	0.187688729	0.275651774	R-HSA-163841: Gamma carboxylation, hypusine formation and arylsulfatase activation
Reactome pathways	20	0.251001476	0.410877577	0.546473228	R-HSA-446203: Asparagine N-linked glycosylation
Reactome pathways	24	0.170878753	0.304066967	0.410922516	R-HSA-373760: L1CAM interactions
Reactome pathways	98	0.206135806	0.308759297	0.413229356	R-HSA-556833: Metabolism of lipids
Reactome pathways	10	0.230484746	0.403589401	0.555875936	R-HSA-5610787: Hedgehog 'off' state
Reactome pathways	46	0.398788221	0.513828271	0.600926727	R-HSA-5617833: Cilium Assembly
Reactome pathways	28	0.233003238	0.34763179	0.453382434	R-HSA-195258: RHO GTPase Effectors
Reactome pathways	21	0.204620532	0.304767077	0.427955268	R-HSA-5621481: C-type lectin receptors (CLRs)
Reactome pathways	22	0.412233039	0.51258385	0.675739187	R-HSA-5619507: Activation of HOX genes during differentiation
Reactome pathways	22	0.412233039	0.51258385	0.675739187	R-HSA-5617472: Activation of anterior HOX genes in hindbrain development during early embryogenesis
Reactome pathways	13	0.235738007	0.349343066	0.448056096	R-HSA-5632684: Hedgehog 'on' state
Reactome pathways	93	0.216810709	0.336068853	0.452698148	R-HSA-3700989: Transcriptional Regulation by TP53
Reactome pathways	10	0.29938059	0.598447525	0.674082827	R-HSA-73929: Base-Excision Repair, AP Site Formation
Reactome pathways	14	0.293134532	0.553924649	0.633273619	R-HSA-73884: Base Excision Repair
Reactome pathways	92	0.185587087	0.319017226	0.453155538	R-HSA-5653656: Vesicle-mediated transport
Reactome pathways	22	0.294167442	0.384345191	0.504628426	R-HSA-190236: Signaling by FGFR
Reactome pathways	15	0.303438046	0.418082561	0.556690528	R-HSA-5654738: Signaling by FGFR2
Reactome pathways	12	0.380558947	0.45637298	0.569224097	R-HSA-5654741: Signaling by FGFR3
Reactome pathways	13	0.375224019	0.454784525	0.581404071	R-HSA-5654743: Signaling by FGFR4
Reactome pathways	13	0.388195802	0.489924669	0.54392957	R-HSA-3108214: SUMOylation of DNA damage response and repair proteins
Reactome pathways	81	0.272555753	0.367013473	0.457017697	R-HSA-3108232: SUMO E3 ligases SUMOylate target proteins
Reactome pathways	39	0.172614393	0.308479943	0.430017891	R-HSA-5663202: Diseases of signal transduction by growth factor receptors and second messengers
Reactome pathways	97	0.154830888	0.272026771	0.376757351	R-HSA-5663205: Infectious disease
Reactome pathways	22	0.186241849	0.351590667	0.452370045	R-HSA-5668541: TNFR2 non-canonical NF-kB pathway
Reactome pathways	10	0.079268392	0.208852008	0.337059109	R-HSA-2219528: PI3K/AKT Signaling in Cancer
Reactome pathways	20	0.271434313	0.400422719	0.512126386	R-HSA-168164: Toll Like Receptor 3 (TLR3) Cascade
Reactome pathways	23	0.315844845	0.441381321	0.557108034	R-HSA-1632852: Macroautophagy
Reactome pathways	25	0.220748532	0.365747402	0.485816638	R-HSA-5683057: MAPK family signaling cascades
Reactome pathways	14	0.406818252	0.503163056	0.617814659	R-HSA-5693571: Nonhomologous End-Joining (NHEJ)
Reactome pathways	43	0.349022548	0.483851413	0.593859159	R-HSA-5693532: DNA Double-Strand Break Repair
Reactome pathways	13	0.325054912	0.39941595	0.737677008	R-HSA-5660526: Response to metal ions
Reactome pathways	11	0.337154463	0.618464824	0.786848644	R-HSA-5661231: Metallothioneins bind metals
Reactome pathways	12	0.183734193	0.306284522	0.489598308	R-HSA-5684996: MAPK1/MAPK3 signaling
Reactome pathways	15	0.216642288	0.345870209	0.44189258	R-HSA-4090294: SUMOylation of intracellular receptors
Reactome pathways	10	0.46916146	0.512938611	0.569993199	R-HSA-4551638: SUMOylation of chromatin organization proteins
Reactome pathways	19	0.38195903	0.470101396	0.559772288	R-HSA-3899300: SUMOylation of transcription cofactors
Reactome pathways	29	0.401174969	0.508575852	0.609748839	R-HSA-5693567: HDR through Homologous Recombination (HRR) or Single Strand Annealing (SSA)
Reactome pathways	30	0.401453336	0.506830437	0.607295591	R-HSA-5693538: Homology Directed Repair
Reactome pathways	13	0.340138786	0.415340089	0.49471986	R-HSA-5687128: MAPK6/MAPK4 signaling
Reactome pathways	14	0.254081387	0.40383408	0.535040258	R-HSA-5669034: TNFs bind their physiological receptors
Reactome pathways	16	0.211841782	0.298464122	0.432228245	R-HSA-165159: mTOR signalling
Reactome pathways	12	0.281443694	0.371832607	0.473490182	R-HSA-5696398: Nucleotide Excision Repair
Reactome pathways	17	0.313432846	0.412032013	0.48895937	R-HSA-373752: Netrin-1 signaling
Reactome pathways	12	0.349649747	0.404063591	0.47128605	R-HSA-111885: Opioid Signalling
Reactome pathways	19	0.317050631	0.459329003	0.571923346	R-HSA-186712: Regulation of beta-cell development
Reactome pathways	16	0.144183444	0.218500109	0.339080785	R-HSA-163685: Integration of energy metabolism
Reactome pathways	11	0.431133486	0.475995279	0.63106465	R-HSA-69239: Synthesis of DNA
Reactome pathways	15	0.308462744	0.47192315	0.603771319	R-HSA-6783310: Fanconi Anemia Pathway
Reactome pathways	24	0.303902556	0.400943044	0.521989064	R-HSA-5688426: Deubiquitination
Reactome pathways	12	0.270814076	0.360971494	0.489979074	R-HSA-448424: Interleukin-17 signaling
Reactome pathways	18	0.17609959	0.300006263	0.420201074	R-HSA-6785807: Interleukin-4 and Interleukin-13 signaling
Reactome pathways	19	0.249913478	0.379781202	0.502154985	R-HSA-199992: trans-Golgi Network Vesicle Budding
Reactome pathways	20	0.203753604	0.378880646	0.496639495	R-HSA-6791312: TP53 Regulates Transcription of Cell Cycle Genes
Reactome pathways	17	0.171021862	0.302027316	0.394166456	R-HSA-6794362: Protein-protein interactions at synapses
Reactome pathways	10	0.405044292	0.501948938	0.553495077	R-HSA-72312: rRNA processing
Reactome pathways	10	0.405044292	0.501948938	0.553495077	R-HSA-6791226: Major pathway of rRNA processing in the nucleolus and cytosol
Reactome pathways	30	0.294498931	0.415439027	0.533237548	R-HSA-5633007: Regulation of TP53 Activity
Reactome pathways	14	0.343506838	0.410355013	0.482346466	R-HSA-6806834: Signaling by MET
Reactome pathways	21	0.314103185	0.425478542	0.554696821	R-HSA-6811442: Intra-Golgi and retrograde Golgi-to-ER traffic
Reactome pathways	22	0.265760781	0.376466597	0.48563189	R-HSA-162909: Host Interactions of HIV factors
Reactome pathways	35	0.19694098	0.348048785	0.4447635	R-HSA-162906: HIV Infection
Reactome pathways	24	0.337880064	0.462291381	0.593037171	R-HSA-112314: Neurotransmitter receptors and postsynaptic signal transmission
Reactome pathways	39	0.325916691	0.434041935	0.545163665	R-HSA-112315: Transmission across Chemical Synapses
Reactome pathways	15	0.3060831	0.442876654	0.524740507	R-HSA-112310: Neurotransmitter release cycle
Reactome pathways	317	0.177153391	0.283416954	0.392398759	R-HSA-212436: Generic Transcription Pathway
Reactome pathways	14	0.223643288	0.331259578	0.476344154	R-HSA-397014: Muscle contraction
Reactome pathways	300	0.160312011	0.263109635	0.366429915	R-HSA-392499: Metabolism of proteins
Reactome pathways	47	0.159977234	0.259419772	0.383923997	R-HSA-382551: Transport of small molecules
Reactome pathways	32	0.352265644	0.431034602	0.539332286	R-HSA-446652: Interleukin-1 family signaling
Reactome pathways	78	0.276969082	0.411192511	0.531953937	R-HSA-72203: Processing of Capped Intron-Containing Pre-mRNA
Reactome pathways	173	0.199536462	0.308897831	0.410864205	R-HSA-597592: Post-translational protein modification
Reactome pathways	146	0.145515755	0.241032572	0.357321854	R-HSA-168249: Innate Immune System
Reactome pathways	65	0.163663396	0.256706229	0.348675315	R-HSA-381119: Unfolded Protein Response (UPR)
Reactome pathways	19	0.335752246	0.499370121	0.643249078	R-HSA-69306: DNA Replication
Reactome pathways	18	0.111943149	0.29092304	0.435386984	R-HSA-450531: Regulation of mRNA stability by proteins that bind AU-rich elements
Reactome pathways	18	0.326294415	0.448800661	0.546144478	R-HSA-72766: Translation
Reactome pathways	385	0.173717198	0.283577043	0.392015853	R-HSA-74160: Gene expression (Transcription)
Reactome pathways	12	0.187450715	0.262795591	0.345837442	R-HSA-196854: Metabolism of vitamins and cofactors
Reactome pathways	21	0.158909529	0.319325722	0.425620186	R-HSA-8848021: Signaling by PTK6
Reactome pathways	15	0.138247581	0.29794056	0.445011633	R-HSA-6805567: Keratinization
Reactome pathways	17	0.353082855	0.457387971	0.572836188	R-HSA-8854691: Interleukin-20 family signaling
Reactome pathways	10	0.364773791	0.43425388	0.477287657	R-HSA-8854214: TBC/RABGAPs
Reactome pathways	10	0.357255457	0.452207298	0.521378118	R-HSA-8856828: Clathrin-mediated endocytosis
Reactome pathways	13	0.125460327	0.202044248	0.340289332	R-HSA-6803157: Antimicrobial peptides
Reactome pathways	15	0.237485775	0.315589743	0.420925252	R-HSA-8862803: Deregulated CDK5 triggers multiple neurodegenerative pathways in Alzheimer's disease models
Reactome pathways	26	0.123999565	0.266173304	0.410071812	R-HSA-8864260: Transcriptional regulation by the AP-2 (TFAP2) family of transcription factors
Reactome pathways	17	0.280742372	0.406307401	0.490035907	R-HSA-8852135: Protein ubiquitination
Reactome pathways	48	0.201839134	0.292624021	0.386030554	R-HSA-8878171: Transcriptional regulation by RUNX1
Reactome pathways	14	0.186606492	0.302119306	0.420513267	R-HSA-8878159: Transcriptional regulation by RUNX3
Reactome pathways	37	0.224779204	0.336435319	0.453761021	R-HSA-8878166: Transcriptional regulation by RUNX2
Reactome pathways	27	0.144260692	0.355065219	0.494993674	R-HSA-400253: Circadian Clock
Reactome pathways	15	0.237485775	0.315589743	0.420925252	R-HSA-8863678: Neurodegenerative Diseases
Reactome pathways	11	0.11718997	0.218209064	0.444021032	R-HSA-8936459: RUNX1 regulates genes involved in megakaryocyte differentiation and platelet function
Reactome pathways	11	0.299071229	0.426270117	0.527149041	R-HSA-8866654: E3 ubiquitin ligases ubiquitinate target proteins
Reactome pathways	52	0.250060918	0.34419574	0.452089846	R-HSA-8939211: ESR-mediated signaling
Reactome pathways	10	0.271681097	0.323295255	0.371384378	R-HSA-6807070: PTEN Regulation
Reactome pathways	10	0.405044292	0.501948938	0.553495077	R-HSA-8868773: rRNA processing in the nucleus and cytosol
Reactome pathways	35	0.173046397	0.275701071	0.374516626	R-HSA-8950505: Gene and protein expression by JAK-STAT signaling after Interleukin-12 stimulation
Reactome pathways	53	0.184442404	0.276064431	0.373072187	R-HSA-447115: Interleukin-12 family signaling
Reactome pathways	11	0.172086533	0.333478456	0.525545503	R-HSA-917937: Iron uptake and transport
Reactome pathways	130	0.258548411	0.396196597	0.50589644	R-HSA-8953854: Metabolism of RNA
Reactome pathways	77	0.189072644	0.29019705	0.391829989	R-HSA-8953897: Cellular responses to external stimuli
Reactome pathways	33	0.160331676	0.260588368	0.381919057	R-HSA-8957322: Metabolism of steroids
Reactome pathways	19	0.28631391	0.412533022	0.494419269	R-HSA-73864: RNA Polymerase I Transcription
Reactome pathways	15	0.192058533	0.268123659	0.378062052	R-HSA-449836: Other interleukin signaling
Reactome pathways	23	0.367087346	0.487433984	0.582665307	R-HSA-174824: Plasma lipoprotein assembly, remodeling, and clearance
Reactome pathways	28	0.21321374	0.301165518	0.416065249	R-HSA-8986944: Transcriptional Regulation by MECP2
Reactome pathways	27	0.185983125	0.29502578	0.39003851	R-HSA-9006925: Intracellular signaling by second messengers
Reactome pathways	140	0.209258599	0.313564071	0.417303174	R-HSA-9006934: Signaling by Receptor Tyrosine Kinases
Reactome pathways	38	0.172086651	0.291946814	0.412479916	R-HSA-9006936: Signaling by TGF-beta family members
Reactome pathways	11	0.379231503	0.441829714	0.504736703	R-HSA-9007101: Rab regulation of trafficking
Reactome pathways	17	0.408635232	0.482166138	0.553680206	R-HSA-8953750: Transcriptional Regulation by E2F6
Reactome pathways	10	0.262728967	0.415630645	0.545179969	R-HSA-8939902: Regulation of RUNX2 expression and activity
Reactome pathways	19	0.343776713	0.424743821	0.52938714	R-HSA-9012852: Signaling by NOTCH3
Reactome pathways	13	0.257122712	0.340946028	0.409150109	R-HSA-9009391: Extra-nuclear estrogen signaling
Reactome pathways	77	0.203027755	0.303053998	0.407445485	R-HSA-9006931: Signaling by Nuclear Receptors
Reactome pathways	17	0.200509306	0.309810903	0.43728658	R-HSA-373080: Class B/2 (Secretin family receptors)
Reactome pathways	10	0.169695283	0.272654001	0.319058699	R-HSA-416476: G alpha (q) signalling events
Reactome pathways	25	0.177755293	0.265070715	0.378617473	R-HSA-418594: G alpha (i) signalling events
Reactome pathways	142	0.191861914	0.296941264	0.407649104	R-HSA-500792: GPCR ligand binding
Reactome pathways	21	0.187542812	0.328768317	0.436204187	R-HSA-9031628: NGF-stimulated transcription
Reactome pathways	17	0.335098926	0.4588398	0.583321321	R-HSA-199977: ER to Golgi Anterograde Transport
Reactome pathways	21	0.158909529	0.319325722	0.425620186	R-HSA-9006927: Signaling by Non-Receptor Tyrosine Kinases
Reactome pathways	10	0.13975723	0.233964414	0.327356685	R-HSA-9033241: Peroxisomal protein import
Reactome pathways	25	0.211915678	0.357464529	0.467974785	R-HSA-9024446: NR1H2 and NR1H3-mediated signaling
Reactome pathways	47	0.20844209	0.321487938	0.422055088	R-HSA-166520: Signaling by NTRKs
Reactome pathways	181	0.199134799	0.30019433	0.416138611	R-HSA-449147: Signaling by Interleukins
Reactome pathways	25	0.36323477	0.47791856	0.605196857	R-HSA-909733: Interferon alpha/beta signaling
Reactome pathways	20	0.343587689	0.457932421	0.549168787	R-HSA-451927: Interleukin-2 family signaling
Reactome pathways	47	0.275730598	0.396558096	0.52880219	R-HSA-913531: Interferon Signaling
Reactome pathways	17	0.213643496	0.319614326	0.431900368	R-HSA-512988: Interleukin-3, Interleukin-5 and GM-CSF signaling
Reactome pathways	19	0.183612795	0.269723948	0.354682817	R-HSA-168643: Nucleotide-binding domain, leucine rich repeat containing receptor (NLR) signaling pathways
Reactome pathways	10	0.290693573	0.435927694	0.554633641	R-HSA-888590: GABA synthesis, release, reuptake and degradation
Reactome pathways	10	0.370764177	0.447288343	0.536503844	R-HSA-9013694: Signaling by NOTCH4
Reactome pathways	18	0.335465779	0.460316093	0.614798796	R-HSA-442755: Activation of NMDA receptors and postsynaptic events
Reactome pathways	14	0.17233011	0.282135293	0.463948811	R-HSA-9609507: Protein localization
Reactome pathways	11	0.535720487	0.674960319	0.767787139	R-HSA-9609736: Assembly and cell surface presentation of NMDA receptors
Reactome pathways	40	0.183420258	0.299449257	0.40673582	R-HSA-9614085: FOXO-mediated transcription
Reactome pathways	20	0.136199626	0.268607197	0.425486417	R-HSA-9615017: FOXO-mediated transcription of oxidative stress, metabolic and neuronal genes
Reactome pathways	12	0.354116936	0.447414572	0.569707924	R-HSA-9617828: FOXO-mediated transcription of cell cycle genes
Reactome pathways	14	0.137633127	0.217479299	0.307480531	R-HSA-9619665: EGR2 and SOX10-mediated initiation of Schwann cell myelination
Reactome pathways	19	0.346571598	0.450021461	0.552992553	R-HSA-9616222: Transcriptional regulation of granulopoiesis
Reactome pathways	26	0.2941351	0.421765136	0.524839727	R-HSA-9612973: Autophagy
Reactome pathways	16	0.066948427	0.177967478	0.316321138	R-HSA-9635486: Infection with Mycobacterium tuberculosis
Reactome pathways	18	0.218036201	0.350848646	0.451855406	R-HSA-9607240: FLT3 Signaling
Reactome pathways	15	0.237485775	0.315589743	0.420925252	R-HSA-9645723: Diseases of programmed cell death
Reactome pathways	10	0.39850498	0.503597823	0.613933241	R-HSA-9648895: Response of EIF2AK1 (HRI) to heme deficiency
Reactome pathways	23	0.175522173	0.259491069	0.350063155	R-HSA-9658195: Leishmania infection
Reactome pathways	17	0.289724684	0.408732478	0.505649116	R-HSA-9663891: Selective autophagy
Reactome pathways	121	0.209124675	0.33490899	0.439078543	R-HSA-9675108: Nervous system development
Reactome pathways	12	0.332381932	0.412963327	0.529067516	R-HSA-912446: Meiotic recombination
Reactome pathways	17	0.174498427	0.336640458	0.435963175	R-HSA-168928: DDX58/IFIH1-mediated induction of interferon-alpha/beta
Reactome pathways	-1	0.137154383	0.228364501	0.332377567	Random
