## Supplemental File 3 for "Text mining-based word representations for biomedical data analysis and machine learning tasks"

data type	pathway size	lower quartile	median	upper quartile	pathway name
TRANSPATH pathways	146	0.1918879	0.295752394	0.403619539	TGFbeta pathway
TRANSPATH pathways	125	0.222647154	0.339649297	0.447649937	EGF pathway
TRANSPATH pathways	111	0.237258646	0.349219294	0.458866508	p53 pathway
TRANSPATH pathways	123	0.278863068	0.390821348	0.491985744	E2F network
TRANSPATH pathways	112	0.229489172	0.332236079	0.445957703	stress-associated pathways
TRANSPATH pathways	97	0.251092244	0.364788874	0.467725279	beta-catenin network
TRANSPATH pathways	95	0.19353742	0.285239724	0.38581337	neurotrophic signaling
TRANSPATH pathways	86	0.17965817	0.293053544	0.42075746	angiotensin
TRANSPATH pathways	87	0.244308442	0.350832182	0.473154869	HIF-1alpha pathway
TRANSPATH pathways	84	0.250173453	0.375832256	0.479071747	insulin pathway
TRANSPATH pathways	83	0.205096988	0.307972379	0.424172379	T-cell antigen receptor pathway
TRANSPATH pathways	87	0.268597279	0.379635132	0.480701546	tyrosine dephosphorylation of plakoglobin
TRANSPATH pathways	86	0.272180769	0.379635132	0.481197776	beta-catenin:E-cadherin complex phosphorylation and dissociation
TRANSPATH pathways	86	0.271956303	0.378279037	0.480553837	beta-catenin:E-cadherin complex phosphorylation and dephosphorylation
TRANSPATH pathways	77	0.215434769	0.318601195	0.425813031	JNK pathway
TRANSPATH pathways	82	0.143062328	0.269289991	0.376804266	interconversion and degradation of pyrimidine nucleotides and bases
TRANSPATH pathways	79	0.20256455	0.30557327	0.412017	Caspase network
TRANSPATH pathways	79	0.304942265	0.409139172	0.503063724	G1 phase (Cdk2)
TRANSPATH pathways	76	0.327642365	0.460843014	0.57829179	cyclosome regulatory network
TRANSPATH pathways	74	0.347975906	0.473486793	0.585294134	cyclosome regulation
TRANSPATH pathways	68	0.23926417	0.346592015	0.456383082	Rac1 pathway
TRANSPATH pathways	65	0.211367081	0.328242106	0.464401649	B-cell antigen receptor pathway
TRANSPATH pathways	66	0.207688746	0.304700131	0.422205899	VEGF-A pathway
TRANSPATH pathways	64	0.188391021	0.338154361	0.472400139	Aurora-A cell cycle regulation
TRANSPATH pathways	63	0.186712119	0.335929445	0.471419188	Aurora-A activation, substrates and degradation
TRANSPATH pathways	65	0.257545812	0.381013048	0.48437617	G2/M phase (cyclin B:Cdk1)
TRANSPATH pathways	61	0.283327641	0.390858171	0.49841177	PDGF pathway
TRANSPATH pathways	62	0.209096147	0.332154435	0.450814851	parkin associated pathways
TRANSPATH pathways	63	0.142615588	0.257106052	0.38591957	HMGCR regulation
TRANSPATH pathways	61	0.19547424	0.314190285	0.438784101	TLR2-mediated signaling
TRANSPATH pathways	57	0.264940906	0.374429111	0.4852581	TLR4 pathway
TRANSPATH pathways	58	0.275499509	0.427887967	0.565019292	VHL ---> HIF-1alpha degradation
TRANSPATH pathways	52	0.237199074	0.332033423	0.43273832	ErbB3 ---> survival
TRANSPATH pathways	55	0.27237417	0.414960572	0.560101322	metabolism of eicosanoids
TRANSPATH pathways	57	0.209941316	0.332929285	0.468641471	wnt pathway
TRANSPATH pathways	53	0.330574063	0.443442288	0.54440979	S phase (Cdk2)
TRANSPATH pathways	51	0.31589331	0.412274268	0.515400483	PRL pathway
TRANSPATH pathways	54	0.249399328	0.415948411	0.556897043	Aurora-B cell cycle regulation
TRANSPATH pathways	49	0.39238477	0.546248399	0.675336495	metabolism of estrogens
TRANSPATH pathways	55	0.288748035	0.438027119	0.571567701	oxygen independent HIF-1alpha degradation
TRANSPATH pathways	50	0.222327676	0.334507508	0.432785376	IL-3 signaling
TRANSPATH pathways	47	0.3925075	0.571388616	0.679700195	dehydroepiandrosterone ---> estriol 16-glucuronide
TRANSPATH pathways	49	0.279908772	0.381955703	0.514881997	p38 pathway
TRANSPATH pathways	51	0.235320044	0.356616192	0.470519261	Plk1 cell cycle regulation
TRANSPATH pathways	51	0.271292338	0.423126561	0.554531102	Metaphase to Anaphase transition
TRANSPATH pathways	50	0.2511427	0.356118051	0.474956589	mammalian Hippo network
TRANSPATH pathways	48	0.226508353	0.343483407	0.453395746	leptin signaling
TRANSPATH pathways	46	0.173234155	0.276974182	0.375262179	IL-8 pathway
TRANSPATH pathways	46	0.190899266	0.286049207	0.392300489	neurotensin pathway
TRANSPATH pathways	48	0.140821491	0.280866342	0.410401525	cytidine 5'-phosphate ---> RNA-P-U
TRANSPATH pathways	47	0.230721293	0.340873098	0.463961851	autophagy
TRANSPATH pathways	43	0.228595575	0.330879064	0.421189202	metabolism of DAG
TRANSPATH pathways	44	0.227751568	0.335832056	0.453160322	AR pathway
TRANSPATH pathways	42	0.209603132	0.328197975	0.439902276	fMLP pathway
TRANSPATH pathways	38	0.223204672	0.338915329	0.449219326	formation and degradation of triacylglycerols
TRANSPATH pathways	41	0.308681738	0.420681434	0.52229715	IL-1 pathway
TRANSPATH pathways	39	0.195130631	0.344890612	0.48350721	gluconeogenesis
TRANSPATH pathways	42	0.19980313	0.357040723	0.500236133	diacyl lipopeptide, TLR2
TRANSPATH pathways	40	0.303173587	0.414852324	0.513286519	TLR3 pathway
TRANSPATH pathways	38	0.224024978	0.351270625	0.468052327	IFNalpha/beta pathway
TRANSPATH pathways	37	0.152150262	0.242166669	0.34874911	interconversions and degradations of purine ribonucleotides
TRANSPATH pathways	41	0.205252215	0.310060031	0.442306251	Nrf2 pathway
TRANSPATH pathways	38	0.268202998	0.386585768	0.511201721	angiotensin II ---> DAG, CaMKII
TRANSPATH pathways	37	0.318108121	0.394055009	0.473808503	metabolism of inositol phosphates and release of Ca++ from intracellular stores
TRANSPATH pathways	39	0.267098383	0.391267717	0.518632107	TNFR1 signaling
TRANSPATH pathways	38	0.244689273	0.350375437	0.453376646	cytidine 5'-phosphate ---> RNA-P-C
TRANSPATH pathways	38	0.256955247	0.401721761	0.519507279	securin degradation
TRANSPATH pathways	38	0.24527874	0.400652325	0.491848844	insulin ---> AKT-1 pathway
TRANSPATH pathways	37	0.327061897	0.471300967	0.617208226	androstenedione ---> estrone glucuronide
TRANSPATH pathways	37	0.238733937	0.416902747	0.550572441	cyclinB1 ubiquitination ---> anaphase onset
TRANSPATH pathways	36	0.232194747	0.398349671	0.543069044	cyclosome ---/ SnoN
TRANSPATH pathways	34	0.272885677	0.377191796	0.494701025	tuberin pathway
TRANSPATH pathways	34	0.285992405	0.422296374	0.543644334	lymphotoxin B receptor signaling
TRANSPATH pathways	32	0.15565316	0.289153051	0.46653598	RhoA ---> stress fiber formation
TRANSPATH pathways	35	0.303825668	0.431593623	0.590996461	G1 phase (Cdk4)
TRANSPATH pathways	32	0.15565316	0.289153051	0.46653598	RhoA pathway
TRANSPATH pathways	30	0.302326083	0.386114493	0.496558075	glycerol ---> triacylglycerol
TRANSPATH pathways	35	0.072280428	0.186738472	0.31721511	interconversion and degradation of purine deoxyribonucleotides
TRANSPATH pathways	34	0.306548186	0.425676843	0.536900458	IL-1beta ---> p50:RelA
TRANSPATH pathways	32	0.220526721	0.314221926	0.429091567	G-alpha-q ---> arachidonic acid, ERK
TRANSPATH pathways	32	0.359685377	0.511275755	0.642009174	arachidonic acid ---> 14-COOH-hexanor-LTE4
TRANSPATH pathways	34	0.260068131	0.350896841	0.474757288	NMDA receptor signaling
TRANSPATH pathways	32	0.191439393	0.321142666	0.447343051	fMLP ---> NF-AT2
TRANSPATH pathways	31	0.289771949	0.396843634	0.511515624	insulin ---Shc---> MAPK cascade
TRANSPATH pathways	33	0.26368931	0.423592203	0.557685789	cyclosome ---> Nek2A
TRANSPATH pathways	33	0.256138134	0.417652533	0.542009661	Fzr1 ---> cyclin B1 degradation
TRANSPATH pathways	31	0.276100133	0.4168265	0.540792929	LT-betaR ---NIK, RelB---> CCL19
TRANSPATH pathways	32	0.414807389	0.523660172	0.651983216	G1 phase (Cdk6)
TRANSPATH pathways	33	0.178322009	0.290077882	0.448655936	PI3K ---Mdm2---/ p53
TRANSPATH pathways	28	0.083406373	0.17996361	0.329671223	urea and aspartate cycles, polyamine and creatine synthesis
TRANSPATH pathways	31	0.216707531	0.308594276	0.404487649	prostanoid receptor signaling
TRANSPATH pathways	31	0.167960769	0.279215249	0.39215399	SDF-1 (CXCL12) mediated signaling
TRANSPATH pathways	29	0.210678955	0.330855017	0.453895052	fMLP ---> superoxide
TRANSPATH pathways	27	0.296803457	0.396200343	0.477952281	Epo pathway
TRANSPATH pathways	28	0.311486434	0.408790716	0.511712577	OSM pathway
TRANSPATH pathways	30	0.224464135	0.325989914	0.438032847	Notch pathway
TRANSPATH pathways	29	0.265454795	0.358403595	0.439127255	IL-5 pathway
TRANSPATH pathways	29	0.255941459	0.397124536	0.523122299	TLR9 pathway
TRANSPATH pathways	27	0.268182137	0.363145743	0.477463984	EGF ---Raf-1---> ERK2
TRANSPATH pathways	29	0.253626374	0.39540324	0.514387653	LPS ---> NF-kappaB
TRANSPATH pathways	26	0.228380115	0.36768165	0.501410133	ZAP-70 ---> Elk-1
TRANSPATH pathways	29	0.272152768	0.415133999	0.533261741	EDAR pathway
TRANSPATH pathways	31	0.267183574	0.417820018	0.538801029	Plk1, Cdk1 ---/ Wee1
TRANSPATH pathways	26	0.195350011	0.449591082	0.562496256	glycolysis
TRANSPATH pathways	27	0.114627654	0.288030083	0.393629455	biosynthesis of glycerophospholipids
TRANSPATH pathways	28	0.084114068	0.183013013	0.336138242	creatine biosynthesis and degradation
TRANSPATH pathways	30	0.467582402	0.600792466	0.679010668	arachidonic acid ---> 15-epi-lipoxin A4,15-epi-lipoxinB4
TRANSPATH pathways	31	0.260442665	0.39049843	0.538692907	NF-kappaB ---> genes encoding endothelial adhesion molecules
TRANSPATH pathways	27	0.23717653	0.362127333	0.480192204	BCR ---> ERK
TRANSPATH pathways	28	0.274411712	0.409946231	0.52028704	Fas pathway
TRANSPATH pathways	27	0.209036133	0.328352565	0.429489505	tubulin ---restin, IQGAP1---> actin
TRANSPATH pathways	28	0.232534155	0.322771357	0.421175657	EP2 ---> BDNF
TRANSPATH pathways	27	0.172168887	0.253052918	0.382235808	MCP-1 (/CCL2) network
TRANSPATH pathways	28	0.253107734	0.362053365	0.53073043	FA network
TRANSPATH pathways	25	0.302033194	0.397930381	0.513038232	OSM ---> ERK
TRANSPATH pathways	29	0.234762225	0.375095815	0.512527837	phosphorylation and ubiquitination of beta-catenin
TRANSPATH pathways	28	0.455762649	0.592955257	0.67226444	testosterone ---> estradiol-17beta 3-glucuronide
TRANSPATH pathways	28	0.175123312	0.375147298	0.503780276	ER-alpha ---CHIP---> 26S proteasome
TRANSPATH pathways	27	0.257679273	0.338231525	0.453150554	mGluR receptor signaling
TRANSPATH pathways	23	0.242759173	0.328759987	0.429318958	IFNgamma signaling
TRANSPATH pathways	25	0.218316634	0.30208778	0.388978157	alpha IIb beta3 ---> Rac1
TRANSPATH pathways	28	0.16730819	0.291227365	0.471351074	Smurf-1 ---/ Smad7, TGFbetaR-I
TRANSPATH pathways	25	0.218316634	0.30208778	0.388978157	alpha IIb beta3 pathway
TRANSPATH pathways	26	0.185986545	0.292477067	0.415231309	IL-8 ---> IP3
TRANSPATH pathways	24	0.325418953	0.413927166	0.546522661	PRL ---Src,FAK1---> ERK
TRANSPATH pathways	25	0.210237942	0.344926008	0.580974767	lysine metabolism
TRANSPATH pathways	26	0.191564696	0.325136679	0.450991594	3-phosphatidylethanolamine ---> glycero-3-phosphoethanolamine, fatty acid
TRANSPATH pathways	26	0.191564696	0.325136679	0.450991594	lecithin ---> L-1-glycero-3-phoshocholine, fatty acid
TRANSPATH pathways	26	0.191564696	0.325136679	0.450991594	degradation of glycerophospholipids
TRANSPATH pathways	27	0.120515451	0.25166764	0.377022449	GDP ---> dGTP
TRANSPATH pathways	27	0.120515451	0.25166764	0.377022449	ADP ---> dATP
TRANSPATH pathways	27	0.4476201	0.591300219	0.669176686	leukotriene A4 ---> 10-HOTrE
TRANSPATH pathways	28	0.254667134	0.410048125	0.55658173	HMGCR ---> 26S proteasome
TRANSPATH pathways	19	0.323222325	0.421916385	0.498673121	kennedy pathway
TRANSPATH pathways	28	0.483087075	0.617567009	0.72497213	Tip60 ubiquitination
TRANSPATH pathways	27	0.158663136	0.320273987	0.508239792	Siah ---> beta-catenin
TRANSPATH pathways	24	0.304491122	0.397084383	0.516547458	PDGF A ---> ERK
TRANSPATH pathways	24	0.301258977	0.400767399	0.513575637	PDGF B ---> ERK
TRANSPATH pathways	26	0.269387128	0.354665999	0.437016984	PPAR pathway
TRANSPATH pathways	26	0.108558539	0.227190251	0.362955925	2'-deoxyuridine 5'-phosphate ---> deoxythymidine 5'-triphosphate
TRANSPATH pathways	26	0.508054174	0.605149326	0.678610397	arachidonic acid ---> 5,6-DHET
TRANSPATH pathways	22	0.276897043	0.377569763	0.459805067	NRG ---> ERK
TRANSPATH pathways	27	0.190345342	0.405864985	0.544472788	oxidation of phytanic acid and pristanic acid
TRANSPATH pathways	27	0.264351472	0.404047453	0.531900554	sphingolipid metabolism
TRANSPATH pathways	23	0.24677918	0.354324113	0.452933396	IL-3 ---Ras---> Bcl-2, MBP, CREB1
TRANSPATH pathways	25	0.267434324	0.371191847	0.519215949	WAVE2 ---> Arp2/3 complex
TRANSPATH pathways	25	0.206603832	0.310282978	0.43279359	SDF-1 ---> G-protein
TRANSPATH pathways	26	0.252650036	0.404244116	0.559821583	p105 ---> p50
TRANSPATH pathways	24	0.182734384	0.277539457	0.387445911	IL-8 ---> ERK2
TRANSPATH pathways	25	0.243853768	0.422813673	0.568229429	p53 degradation
TRANSPATH pathways	26	0.236960653	0.424301505	0.559090626	Nrdp1 ---/ apollon
TRANSPATH pathways	26	0.249225374	0.416911932	0.558469642	E1 ---PIRH2---/ p53
TRANSPATH pathways	21	0.141371487	0.362719649	0.49628187	citrate cycle
TRANSPATH pathways	25	0.107122113	0.226663111	0.348203219	2'-deoxycytidine-5'-phosphate ---> DNA-P-UC
TRANSPATH pathways	25	0.508797928	0.613834862	0.694561178	estradiol ---> 2-methoxyestradiol-17beta 3-glucuronide
TRANSPATH pathways	25	0.508797928	0.613834862	0.694561178	estrone ---> 2-methoxyestrone 3-glucuronide
TRANSPATH pathways	26	0.218839783	0.314813662	0.421981167	NOS regulation
TRANSPATH pathways	22	0.314812474	0.396464624	0.492122936	ErbB1 ---Sos1, H-Ras---> Rac activation
TRANSPATH pathways	24	0.189258746	0.292377045	0.411284354	SDF-1 ---> calcium mobilization
TRANSPATH pathways	25	0.349033828	0.479809377	0.625128635	wnt ---> beta-catenin
TRANSPATH pathways	24	0.200615666	0.306611234	0.409795688	MHC class II ---> NF-AT
TRANSPATH pathways	22	0.15889556	0.260366593	0.416686074	BCR ---> cytoskeletal reorganization
TRANSPATH pathways	24	0.270112673	0.375019962	0.502367954	APP pathway
TRANSPATH pathways	24	0.249180521	0.387426481	0.533095025	Htt degradation
TRANSPATH pathways	24	0.214525102	0.347614831	0.495343941	Akt-1 ---Mdm2---> AR
TRANSPATH pathways	25	0.237805276	0.404449188	0.552805907	NIPA ---> cyclin B1
TRANSPATH pathways	23	0.315615605	0.394359171	0.476741981	DAG ---> PtdIns(3,4)P2
TRANSPATH pathways	20	0.354720959	0.609355703	0.752706122	detoxification and bioactivation of tobacco-derived carcinogen NNK
TRANSPATH pathways	20	0.354720959	0.609355703	0.752706122	NNK ---> NNAL-O-glucuronide, NNAL-N-glucuronide
TRANSPATH pathways	24	0.243656735	0.398516424	0.518326015	NIK degradation
TRANSPATH pathways	21	0.246573848	0.346757068	0.463819535	TGFbetaR-I ---> ERK
TRANSPATH pathways	22	0.19140373	0.292866269	0.413446326	IL-8 ---/ AC5
TRANSPATH pathways	24	0.214303948	0.372963761	0.528749551	c-Jun degradation
TRANSPATH pathways	24	0.236911367	0.391199011	0.535524409	Smac ---/ cIAP-1
TRANSPATH pathways	24	0.236619331	0.387426481	0.535524409	Smac ---/ cIAP-2
TRANSPATH pathways	24	0.236520919	0.38719644	0.527885137	E1 ---/ alpha-synuclein
TRANSPATH pathways	23	0.244822286	0.335863172	0.444380443	Plk1 activation and substrates
TRANSPATH pathways	19	0.310716284	0.516392031	0.643541778	glucose ---> pyruvate
TRANSPATH pathways	24	0.230652174	0.383255709	0.548599418	Cul3 ---/ Nrf2
TRANSPATH pathways	23	0.217557421	0.344535822	0.465634839	phosphatidylcholine, ceramide ---> DAG, monoacylglycerol
TRANSPATH pathways	21	0.242548597	0.363060681	0.438591738	IL-5 ---> ERK
TRANSPATH pathways	21	0.232791133	0.350047078	0.436704301	IL-5 ---Lyn--->ERK1
TRANSPATH pathways	22	0.289196243	0.385862952	0.488398205	TGFbetaR-I ---pak2, ERK1---> SMAD7, SERPINE1
TRANSPATH pathways	22	0.21514221	0.301466095	0.40587688	EP2 ---> VEGFA
TRANSPATH pathways	23	0.213882033	0.347973259	0.511671509	p53 ---> HIF-1alpha degradation
TRANSPATH pathways	22	0.292946257	0.450466982	0.568184866	RANKL pathway
TRANSPATH pathways	21	0.200356605	0.307055979	0.42320103	GROalpha ---/ AC5
TRANSPATH pathways	22	0.237341975	0.384778176	0.519507279	Mdm2 ---> p/CAF
TRANSPATH pathways	21	0.247012493	0.395461729	0.612762055	metabolism of androgens
TRANSPATH pathways	22	0.265902653	0.416850862	0.531900554	sphingophospholipids metabolism
TRANSPATH pathways	23	0.241975523	0.391899592	0.53359072	Plk1 ---> Emi1
TRANSPATH pathways	22	0.308785711	0.483057863	0.613890041	Cdc20 deubiquitination
TRANSPATH pathways	21	0.220042888	0.305737581	0.421175657	mGluR1---> PLCbeta1 ---> IP3R:IP3
TRANSPATH pathways	20	0.26032724	0.340196333	0.431269905	phosphatidylcholine ---> DAG
TRANSPATH pathways	20	0.307921131	0.404396568	0.506634082	Angiopoietin/Tie signaling
TRANSPATH pathways	22	0.180845965	0.288292704	0.397401222	ErbB4 mediated signaling
TRANSPATH pathways	22	0.286032273	0.433995992	0.534559618	RANKL ---> p38
TRANSPATH pathways	20	0.229165742	0.352860889	0.478262668	BCR ---> c-Jun
TRANSPATH pathways	21	0.382480942	0.535851238	0.610231442	G2/M phase (cyclin A:Cdk1)
TRANSPATH pathways	19	0.202999646	0.305469347	0.453831586	NT ---> Gi
TRANSPATH pathways	17	0.361013932	0.684841455	0.795711342	heme, globin ---> bilirubin beta-diglucuronide
TRANSPATH pathways	17	0.361013932	0.684841455	0.795711342	hemoglobin oxidation
TRANSPATH pathways	22	0.259225026	0.368404052	0.487764529	NRG ---> Akt-1
TRANSPATH pathways	21	0.301989824	0.477679161	0.611730947	Cdc20 ubiquitination
TRANSPATH pathways	18	0.239183208	0.339954742	0.427092587	NGF ---TrkA---> Elk-1
TRANSPATH pathways	21	0.344960529	0.436946921	0.525077577	interconversions of phosphatidylinositdes
TRANSPATH pathways	22	0.218352841	0.329088883	0.476763789	IL-3 ---AKT-1---/ LNC2
TRANSPATH pathways	22	0.185106155	0.340262657	0.538617527	p53 ---Mdm2, YY1---> degradation
TRANSPATH pathways	22	0.211750352	0.376021526	0.518739393	cofilin-1 degradation
TRANSPATH pathways	20	0.232626694	0.31413353	0.415773245	beta-glucan ---> AKT-1
TRANSPATH pathways	20	0.341620604	0.450034144	0.558721028	insulin ---> ERK
TRANSPATH pathways	17	0.196839858	0.275954069	0.42065838	LAT ---> MLC
TRANSPATH pathways	20	0.244499978	0.337993687	0.435155404	LAT ---> p50:RelA
TRANSPATH pathways	20	0.240346014	0.346779724	0.458362222	hypoxia pathways
TRANSPATH pathways	19	0.187111757	0.441200908	0.571731651	pyruvate ---> D-glucose
TRANSPATH pathways	17	0.041527451	0.143850845	0.319648461	CO2, H2O ---> spermine
TRANSPATH pathways	17	0.088302044	0.178491628	0.249038678	tyrosine metabolism
TRANSPATH pathways	20	0.233227747	0.533497817	0.63030989	lysine ---> carnitine
TRANSPATH pathways	21	0.260097566	0.40015854	0.518412386	L-serine, palmityl-CoA ---> sphingosine
TRANSPATH pathways	19	0.255043221	0.424196158	0.543095821	metabolism of skin lipids (ceramide, cholesterol and phospholipids)
TRANSPATH pathways	21	0.260097566	0.40015854	0.518412386	de novo biosynthesis of ceramide
TRANSPATH pathways	18	0.210281153	0.363145743	0.465250394	leptin --->ERK
TRANSPATH pathways	19	0.23701023	0.327522734	0.448084978	TLR2 ---Rac1--->AKT
TRANSPATH pathways	18	0.25948132	0.346547641	0.452069579	Rac1 ---p65PAK---> Arp2/3 complex
TRANSPATH pathways	19	0.324899106	0.452421301	0.564512272	VE-cadherin ---> FOXO1A
TRANSPATH pathways	19	0.324899106	0.452421301	0.564512272	VE-cadherin network
TRANSPATH pathways	21	0.25205554	0.360292082	0.546859089	TGFbeta1 ---Tak1---> p38, JNK
TRANSPATH pathways	19	0.198166689	0.305469347	0.430242987	CCR2 signaling
TRANSPATH pathways	20	0.14713946	0.24002997	0.415842188	BCR ---> NF-AT
TRANSPATH pathways	17	0.234674756	0.330993491	0.442957205	insulin ---IRS---> PRK2, SHP-2, MAPK cascade
TRANSPATH pathways	18	0.324310571	0.467146811	0.57264401	IL-1beta ---> Elk-1
TRANSPATH pathways	17	0.209585753	0.304991521	0.432172165	NT ---> Gq
TRANSPATH pathways	20	0.291478689	0.370537726	0.459363325	p73 pathway
TRANSPATH pathways	16	0.238265351	0.336604939	0.420813034	PRL ---> Raf-1
TRANSPATH pathways	20	0.199618474	0.309845457	0.440936779	ARIP1 ---> atrophin1
TRANSPATH pathways	20	0.175991448	0.283695878	0.466649832	acetyl-CoA, acetoacetyl-CoA ---> cholesterol, fatty acid
TRANSPATH pathways	16	0.278085378	0.365952024	0.442865744	inositol, CDP-1,2-diacylglycerol ---> triacylglycerol
TRANSPATH pathways	20	0.175991448	0.283695878	0.466649832	cholesterol metabolism
TRANSPATH pathways	19	0.302003849	0.463240395	0.613890041	Usp44 ---> Cdc20
TRANSPATH pathways	17	0.207046578	0.306658744	0.419437528	BDNF ---trkB---> MAPK cascade
TRANSPATH pathways	17	0.253868453	0.350047078	0.432866211	NT-3 ---trkC---> Erk
TRANSPATH pathways	16	0.210143433	0.313107931	0.447581349	KSR scaffold complex
TRANSPATH pathways	20	0.226846748	0.361559683	0.517805597	ID complex ubiquitination
TRANSPATH pathways	16	0.212170022	0.333021715	0.476325543	IFNalpha, IFNbeta ---> Rap1
TRANSPATH pathways	16	0.29411459	0.378885587	0.462529034	AhR pathway
TRANSPATH pathways	15	0.246866886	0.369550743	0.457292197	EGF ---> ERK
TRANSPATH pathways	18	0.318260161	0.412885956	0.518915755	dsRNA ---> p50:RelA
TRANSPATH pathways	19	0.265150116	0.384336018	0.526815433	Apo2L pathway
TRANSPATH pathways	19	0.285009245	0.376752177	0.493231292	metabolism of branched chain amino acids
TRANSPATH pathways	18	0.177115437	0.300849515	0.38996487	degradation of tryptophan
TRANSPATH pathways	16	0.20735944	0.326477151	0.405417358	degradation of glycosphingolipids
TRANSPATH pathways	19	0.178772675	0.425235685	0.528656817	phytanic acid ---> pristanic acid
TRANSPATH pathways	17	0.145001353	0.3271502	0.524778485	plasmenylcholine biosynthesis
TRANSPATH pathways	19	0.32039615	0.43159857	0.533560991	L-serine, palmityl-CoA ---> SM, ceramide-1-phosphate
TRANSPATH pathways	14	0.229315687	0.357539308	0.476515718	IFNgamma ---> Rap1
TRANSPATH pathways	17	0.19059167	0.306462526	0.425640874	AMPK ---14-3-3---/ mTOR
TRANSPATH pathways	15	0.115531682	0.272964285	0.419049235	insulin ---> glucose uptake
TRANSPATH pathways	18	0.276706834	0.385751069	0.502381823	TBK1:TRIF:IKK-i ---> p50:RelA
TRANSPATH pathways	14	0.287573144	0.385691202	0.459333634	acidic hexose derivatives and inositol
TRANSPATH pathways	17	0.246340422	0.355108476	0.4915107	EGF ---> HMGCR
TRANSPATH pathways	14	0.322174319	0.478236153	0.567664805	biosynthesis of membrane phospholipids from alkyl-DHAP
TRANSPATH pathways	18	0.234305783	0.368429954	0.506250759	leptin ---PI3K, AKT-1---> AMP
TRANSPATH pathways	16	0.183403426	0.369498006	0.512155613	LPS ---> p38
TRANSPATH pathways	15	0.234942041	0.349068093	0.481448809	BCR ---> p38
TRANSPATH pathways	15	0.233151523	0.301694891	0.44671346	BCR ---MLK3---> c-Jun
TRANSPATH pathways	17	0.23189637	0.452264056	0.557987936	PDGF B ---> DAG, IP3
TRANSPATH pathways	17	0.264980111	0.439039387	0.552692493	PDGF A ---> DAG, IP3
TRANSPATH pathways	16	0.394134772	0.460944266	0.560460138	IL-1beta ---> c-Jun
TRANSPATH pathways	16	0.228294341	0.365786386	0.478785932	NT ---> arachidonic acid
TRANSPATH pathways	17	0.295330869	0.453379275	0.599767923	PKC ---> ERK1, ERK2
TRANSPATH pathways	13	0.264089103	0.37300571	0.473809393	Epo ---> ERK1
TRANSPATH pathways	16	0.203287655	0.318751649	0.442124444	biosynthesis of pterines
TRANSPATH pathways	15	0.099366299	0.199125513	0.305771223	metabolism of amino sugars
TRANSPATH pathways	14	0.31054768	0.425359392	0.533048594	synthesis of glycosphingolipids
TRANSPATH pathways	17	0.239852381	0.397107482	0.543983847	sphinganine ---> ceramide-1,2,5
TRANSPATH pathways	16	0.285572423	0.340790581	0.453886084	NR2A:NR2B ---Pyk2---MEK1---> ERK2
TRANSPATH pathways	16	0.285572423	0.34433021	0.459107203	NR2A:NR2B ---Pyk2---MEK2---> ERK2
TRANSPATH pathways	16	0.28825935	0.344148065	0.461418848	NR2A:NR2B ---Pyk2---MEK1---> ERK1
TRANSPATH pathways	16	0.28825935	0.347132211	0.470217137	NR2A:NR2B ---Pyk2---MEK2---> ERK1
TRANSPATH pathways	11	0.373664987	0.416707692	0.492118363	sn-glycerol 3-phosphate ---> lysophosphotidylserine
TRANSPATH pathways	16	0.342974005	0.454630912	0.56864521	IFNalpha ---CD45---> STAT
TRANSPATH pathways	15	0.300142425	0.456901014	0.584726795	TLR9 ---IRAK1---> MKK3, MKK4
TRANSPATH pathways	17	0.251347338	0.352316047	0.502351715	TGFbeta1 ---Smad7, TAK1---> p38
TRANSPATH pathways	16	0.152071999	0.35625553	0.488727777	C5a ---> DAG, IP3
TRANSPATH pathways	13	0.090274527	0.249203668	0.377034604	insulin ---> GLUT4
TRANSPATH pathways	15	0.311686147	0.469722153	0.60114231	RhoA ---> myosin
TRANSPATH pathways	16	0.312936449	0.468188664	0.571143089	AKT, MAPKAPK2 ---/ tuberin
TRANSPATH pathways	12	0.217639148	0.291004274	0.420813335	LAT ---> Ras
TRANSPATH pathways	12	0.265654017	0.344298581	0.466523819	LAT ---> cofilin
TRANSPATH pathways	14	0.345007795	0.418911914	0.532477238	Delta ---Notch1---> NICD1
TRANSPATH pathways	16	0.326420183	0.467197807	0.658456083	VEGF-A ---> PLA2
TRANSPATH pathways	16	0.196527971	0.329925025	0.45187369	VEGF-A ---> NF-ATc
TRANSPATH pathways	15	0.289529115	0.404406927	0.509734708	Jagged1 ---Notch1---> NICD1
TRANSPATH pathways	14	0.20974889	0.360280212	0.467292986	glutamate metabolism
TRANSPATH pathways	14	0.197701441	0.307647128	0.416364578	methionine metabolism
TRANSPATH pathways	16	0.156875808	0.267055124	0.390681786	L-tryptophan ---> NAD+, NADPH
TRANSPATH pathways	16	0.156875808	0.267055124	0.390681786	biosynthesis and degradation of nicotinamide,NAD+,NADP+
TRANSPATH pathways	15	0.435009721	0.597021155	0.706430599	MAD2 ---Cdc20---> cyclosome
TRANSPATH pathways	14	0.033840895	0.149034847	0.420316562	CO2, L-ornithine ---> L-arginine
TRANSPATH pathways	13	0.197787197	0.338404345	0.420064324	sialogangliotetraosyl ceramide ---> sphingosine
TRANSPATH pathways	16	0.192407933	0.496432611	0.604894249	pristanic acid ---> 2,6-dimethylheptanoyl-CoA
TRANSPATH pathways	15	0.347559392	0.450991594	0.533345766	biosynthesis of PAF (remodeling pathway)
TRANSPATH pathways	15	0.347559392	0.450991594	0.533345766	alkylacylglycerophosphocholine ---> platelet-activating factor
TRANSPATH pathways	15	0.347559392	0.450991594	0.533345766	alkylacylglycerophosphocholine ---> lyso-PAF, alk-1-enylacyl-GPE
TRANSPATH pathways	16	0.295830141	0.393150596	0.487881484	catabolism of PAF
TRANSPATH pathways	16	0.318154532	0.435793034	0.516625299	PtdIns ---> PIP2
TRANSPATH pathways	16	0.282664557	0.431705237	0.525141646	IL-17 ---> TRAF6
TRANSPATH pathways	16	0.291654696	0.414099594	0.542127014	IL-3 ---> 14-3-3
TRANSPATH pathways	15	0.378270711	0.481758263	0.575287635	IFNalpha ---> ISGF3
TRANSPATH pathways	13	0.238094493	0.343658152	0.478227787	EphA/ephrin signaling
TRANSPATH pathways	14	0.295960476	0.400858093	0.552756177	ANG-1 ---/ FOXO1A
TRANSPATH pathways	15	0.249263766	0.383475336	0.478722203	AT2 ---> PIK3R1
TRANSPATH pathways	15	0.215571338	0.363728433	0.47858439	fMLP ---Gi---> cAMP
TRANSPATH pathways	15	0.214249801	0.401948558	0.496474005	fMLP ---> DAG, IP3
TRANSPATH pathways	13	0.236611361	0.341323725	0.46419097	CaMKII-alpha ---> Rac1
TRANSPATH pathways	12	0.21796733	0.286939828	0.492406093	Rac1 ---> MLC
TRANSPATH pathways	12	0.315062247	0.413286088	0.528113658	Rac1 ---> c-Jun, Elk-1
TRANSPATH pathways	15	0.33086641	0.405095645	0.524162243	15d-PGJ2 ---> PPAR-gamma
TRANSPATH pathways	13	0.126991675	0.241944636	0.320382386	Eps15 ---> ErbB internalization
TRANSPATH pathways	13	0.204555493	0.303363863	0.418679182	IL-8 ---> superoxide
TRANSPATH pathways	14	0.376291186	0.474729612	0.603162419	dsRNA ---> IKK-alpha:IKK-beta{p}:IKK-gamma
TRANSPATH pathways	12	0.261245218	0.382943959	0.482137989	IMP ---> ADP
TRANSPATH pathways	13	0.191626539	0.328781014	0.447522303	generation of reactive oxygen species and their removal
TRANSPATH pathways	13	0.191626539	0.328781014	0.447522303	O2, H2O2 ---> H2O
TRANSPATH pathways	13	0.226872906	0.320509345	0.466168754	BDNF ---trkB---> Rap1
TRANSPATH pathways	12	0.340888207	0.455547223	0.570867965	metabolism of higher gangliosides
TRANSPATH pathways	11	0.403487163	0.506657685	0.567506019	alkyl-DHAP ---> alkylacylglycerol
TRANSPATH pathways	12	0.273452826	0.374288771	0.543746003	LPS ---Rac1, ERK---> IL-1RA
TRANSPATH pathways	13	0.350799129	0.403701799	0.492396419	YAP ubiquitination
TRANSPATH pathways	12	0.312931292	0.473821091	0.579861231	EDAR ---> NF-kappaB
TRANSPATH pathways	13	0.17316566	0.360953266	0.528793908	LPS ---> JNK
TRANSPATH pathways	13	0.289720791	0.458877469	0.541263496	IFNalpha, IFNbeta ---> PI3K
TRANSPATH pathways	12	0.393464612	0.487894822	0.572852677	TNF-alpha ---> p50:RelA-p65
TRANSPATH pathways	11	0.168762873	0.254721146	0.397532415	PDGF B ---SHP-2---> Ras; PDGF B ---RasGAP---/ Ras
TRANSPATH pathways	11	0.16108566	0.23188425	0.389805299	PDGF B---/ Ras
TRANSPATH pathways	12	0.305272724	0.420187222	0.5408366	POSH ---> JNK1, JNK2
TRANSPATH pathways	12	0.161368237	0.278290392	0.426438398	LPS ---> IRF-3:IRF-7:CBP:p300
TRANSPATH pathways	10	0.143759896	0.332502087	0.463926852	Src ---/ RhoA
TRANSPATH pathways	13	0.362884422	0.488705688	0.575514062	PRL ---PI3K---> AKT
TRANSPATH pathways	13	0.24762692	0.441622794	0.55817884	EGF ---> actin polymerization
TRANSPATH pathways	12	0.339966782	0.457413739	0.564506078	fatty acid oxidation
TRANSPATH pathways	14	0.141681192	0.256873097	0.356841235	retinoids metabolism
TRANSPATH pathways	14	0.336748205	0.455372316	0.611562366	IRAK-1 ---MKK3---> TNF
TRANSPATH pathways	12	0.315094713	0.429099409	0.539004659	MST2 ---> YAP, TAZ
TRANSPATH pathways	14	0.40776793	0.630375062	0.720860181	regulation of mesendoderm differentiation genes
TRANSPATH pathways	14	0.564618951	0.660405732	0.720860181	c-Ets-2, repressive complex
TRANSPATH pathways	14	0.219997541	0.353961993	0.497713356	FA core complex formation
TRANSPATH pathways	14	0.240899434	0.36696961	0.492214383	repression by DREAM complex
TRANSPATH pathways	13	0.250082486	0.377888897	0.478356362	fMLP ---Gz---> cAMP
TRANSPATH pathways	13	0.250082486	0.383999643	0.47868775	fMLP ---Go-1---> cAMP
TRANSPATH pathways	11	0.306738806	0.427472476	0.507284536	CH000000333
TRANSPATH pathways	12	0.335864579	0.417751233	0.528940933	PDGF A, PDGF B ---> ERK1, ERK2
TRANSPATH pathways	12	0.264046785	0.360763085	0.540818988	release of active TGFbeta
TRANSPATH pathways	13	0.174921358	0.302574623	0.51910421	c-Kit pathway
TRANSPATH pathways	11	0.213576674	0.34562278	0.449097401	Htt pathway
TRANSPATH pathways	10	0.143759896	0.332502087	0.484505762	Src ---> Rac1
TRANSPATH pathways	12	0.352663479	0.438750478	0.573760086	Jagged1,2 ---> JICD1,2
TRANSPATH pathways	11	0.146856281	0.195270366	0.277201867	Sonic Hedgehog pathway
TRANSPATH pathways	12	0.096320682	0.19259368	0.29623148	pentose phosphate pathway
TRANSPATH pathways	13	0.277888687	0.409687404	0.505256268	reactions of pyruvate and phosphoenolpyruvate
TRANSPATH pathways	11	0.224951277	0.294341713	0.431426452	serine metabolism
TRANSPATH pathways	13	0.278275157	0.407958611	0.580586558	L-isoleucine ---> propionyl-CoA, acetyl-CoA
TRANSPATH pathways	13	0.407736459	0.519849797	0.615570937	NR2B:NR2C ---CaMKII---> c-Fos
TRANSPATH pathways	12	0.411076197	0.512741324	0.671424341	Emi1 ---Fzr1---/ cyclosome
TRANSPATH pathways	12	0.41297306	0.565044629	0.702085537	Emi1 ---Cdc20---/ cyclosome
TRANSPATH pathways	13	0.259012184	0.319869463	0.4477194	BDNF ---p75NTR---> NRIF ubiquitination
TRANSPATH pathways	13	0.399206658	0.462557553	0.610557113	AMPA receptor signaling
TRANSPATH pathways	10	0.296336286	0.371870192	0.464087889	metabolism of hepoxilins
TRANSPATH pathways	13	0.320329055	0.424872371	0.542582641	IL-3 ---> c-CBL, PI3K
TRANSPATH pathways	13	0.180728232	0.451166276	0.617504863	Nrf2
TRANSPATH pathways	12	0.325412729	0.428990409	0.505341576	G-beta:G-gamma ---> PIP3
TRANSPATH pathways	12	0.402550161	0.559486649	0.696403575	cAMP ---> PPAR-alpha
TRANSPATH pathways	12	0.459387108	0.553201522	0.63592769	PDGF ---> PKC
TRANSPATH pathways	12	0.356800272	0.452845694	0.574375634	insulin ---> alphaENaC
TRANSPATH pathways	10	0.231104814	0.386872581	0.454611508	NDKA ---/ JNK
TRANSPATH pathways	10	0.278754251	0.378857698	0.466554656	GEFT ---> c-Jun
TRANSPATH pathways	11	0.337809745	0.41225537	0.533753802	mTOR ----> S6, eIF-4E
TRANSPATH pathways	12	0.315878273	0.367195974	0.476716947	Fam ---> beta-catenin
TRANSPATH pathways	10	0.332649066	0.391184173	0.516777446	SLP-65 ---/ Raf-1
TRANSPATH pathways	12	0.368509686	0.542594276	0.665278829	PDGF A, PDGF B ---> AKT
TRANSPATH pathways	10	0.28830099	0.514401421	0.627879909	IGF-1 pathway
TRANSPATH pathways	11	0.239756615	0.428405783	0.589768899	RANKL ---> AKT
TRANSPATH pathways	12	0.215272356	0.347303227	0.525336306	ZAP-70 ---> c-Jun
TRANSPATH pathways	12	0.612120368	0.690866878	0.744066578	MEK ---> ABP-280
TRANSPATH pathways	12	0.28875371	0.431598442	0.577976516	EGF ---> c-Fos
TRANSPATH pathways	12	0.254576529	0.335555424	0.470528588	metabolism of progesterone
TRANSPATH pathways	11	0.066557213	0.15948614	0.262832133	GDP ---> xanthine
TRANSPATH pathways	12	0.300345301	0.491294262	0.597089288	Pin1 ---> Tau
TRANSPATH pathways	12	0.299972702	0.439509473	0.573410479	NGF ---p75NTR---> p50:RelA-p65
TRANSPATH pathways	12	0.327082622	0.470330645	0.577775005	PtdIns ---> PtdIns(4)P
TRANSPATH pathways	12	0.412852613	0.525796854	0.614976293	NICD1 ---> RBPJK (CBF1)
TRANSPATH pathways	10	0.128151761	0.242087875	0.404906319	AKT-1 ---PRAS40---> mTOR
TRANSPATH pathways	12	0.254055683	0.373496968	0.472450852	LC3B ---p62---/ Dvl-2
TRANSPATH pathways	12	0.256325592	0.41492847	0.529828906	N-cadherin network
TRANSPATH pathways	11	0.264754692	0.362222258	0.530884666	MIC2 signaling
TRANSPATH pathways	11	0.150023561	0.235223608	0.397252882	AT2 ---> E2F1
TRANSPATH pathways	11	0.334240515	0.552183463	0.654315702	PKC ---> Ca:dynamin-1{p}
TRANSPATH pathways	11	0.271229019	0.436347484	0.579059196	VEGF-A ---/ Caspase-9, Bad
TRANSPATH pathways	10	0.063014085	0.137053346	0.273629327	CXCR2 internalization via clathrin-coated pits
TRANSPATH pathways	10	0.422065655	0.469397716	0.567540481	dsRNA ---> c-Jun
TRANSPATH pathways	11	0.21271618	0.328336333	0.417694031	E1 ---/ alpha-tubulin
TRANSPATH pathways	10	0.08978516	0.172006314	0.227507884	D-glucosamine-6-phosphate ---> CMP-N-acetylneuraminate
TRANSPATH pathways	11	0.296931565	0.402538723	0.523665153	L-leucine, 2-oxoglutarate ---> acetoacetate, acetyl-CoA
TRANSPATH pathways	10	0.572932324	0.662813409	0.713702914	metabolism of glucocorticoids and mineralocorticoids
TRANSPATH pathways	10	0.254032283	0.307268944	0.491921419	NR2B:NR2C ---RasGRF1---MEK1---> ERK1
TRANSPATH pathways	10	0.244729825	0.306183287	0.446262808	NR2B:NR2C ---RasGRF1---MEK1---> ERK2
TRANSPATH pathways	10	0.270924711	0.321843941	0.491921419	NR2B:NR2C ---RasGRF1---MEK2---> ERK1
TRANSPATH pathways	10	0.263974656	0.31948719	0.446262808	NR2B:NR2C ---RasGRF1---MEK2---> ERK2
TRANSPATH pathways	11	0.267162167	0.424007963	0.559264094	N-cadherin ---Eplin---> actin
TRANSPATH pathways	11	0.309004024	0.370416426	0.521796654	ErbB4-JM-A CYT2 ---> YAP, WOX1
TRANSPATH pathways	10	0.29772928	0.523604506	0.582967635	CaM ---> MLC
TRANSPATH pathways	10	0.45354056	0.550936326	0.644605129	CH000000257
TRANSPATH pathways	10	0.359478314	0.496153624	0.650842212	VEGF-A ---> NO
TRANSPATH pathways	10	0.133656295	0.370488457	0.507965661	RANKL ---> MITF
TRANSPATH pathways	10	0.107593716	0.204606375	0.323558494	CXCR1 internalization via clathrin-coated pits
TRANSPATH pathways	10	0.511542077	0.588211185	0.659427156	Wnt activation of LRP5/6/frizzled/axin complex
TRANSPATH pathways	10	0.069860821	0.193436527	0.296245049	2'-deoxycytidine-5'-phosphate ---> deoxyuridine 5'-phosphate
TRANSPATH pathways	10	0.264308249	0.368654556	0.514633476	proline and hydroxy proline metabolism
TRANSPATH pathways	10	0.303996341	0.371809199	0.471985416	L-methionine ---> dimethylglycine
TRANSPATH pathways	10	0.234277376	0.490471694	0.599478498	glycine ---> hemoglobin
TRANSPATH pathways	10	0.234277376	0.490471694	0.599478498	biosynthesis of hemoglobin and cytochromes
TRANSPATH pathways	10	0.228897121	0.310871195	0.38126966	IMP ---> GTP
TRANSPATH pathways	10	0.262208462	0.370488457	0.593288234	RANKL ---> CATH-K
TRANSPATH pathways	10	0.433391311	0.52704581	0.634862663	Glu ---GluR1:GluR3---> c-fos
TRANSPATH pathways	10	0.327927651	0.494115006	0.609388247	plasmenylethanolamine ---> plasmenylcholine
TRANSPATH pathways	10	0.092901795	0.279444827	0.338407956	retinal ---rhodospin---> retinal
TRANSPATH pathways	10	0.274121755	0.346830591	0.466300329	caveolin-1 ---calmodulin1---> eNOS
TRANSPATH pathways	10	0.287817279	0.396020224	0.573453514	cPKC ---CARD9--->TRAF6
TRANSPATH pathways	10	0.341437079	0.467146811	0.606078662	IRAK-1 ---MKK4---> TNF
TRANSPATH pathways	10	0.283199325	0.388603831	0.547629946	ErbB4, ligand-depending processing
TRANSPATH pathways	10	0.297107782	0.382137373	0.547629946	ErbB4-JM-A CYT1 ---> YAP
TRANSPATH pathways	79	0.236960653	0.33943867	0.441106314	TNF-alpha pathway
TRANSPATH pathways	45	0.227195746	0.35382379	0.461257315	ER-alpha pathway
TRANSPATH pathways	16	0.172216851	0.297136077	0.426482045	VDR network
TRANSPATH pathways	39	0.252959984	0.364420511	0.477398361	p50:RelA-p65 ---> IL8
TRANSPATH pathways	-1	0.134697847	0.22782834	0.32507427	Random
