## Supplemental File 4 for "Text mining-based word representations for biomedical data analysis and machine learning tasks"

disease	group size	lower quartile	median	upper quartile
keratosis	7	0.181620389	0.253935624	0.280367278
chromosomal deletion syndrome	7	0.137791826	0.189786807	0.211003042
cerebrovascular disease	15	0.167879511	0.194363728	0.263754675
muscular disease	40	0.108972348	0.225140651	0.338933498
central nervous system disease	145	0.13067173	0.208552474	0.301337479
cell type cancer	67	0.077938445	0.15512684	0.232986886
bone marrow disease	10	0.138995711	0.310615873	0.527420748
spinal cord disease	11	0.165281491	0.218024935	0.256026799
hepatobiliary disease	29	0.083283321	0.172624893	0.226195092
anemia	15	0.134373273	0.202829872	0.284679197
developmental disorder of mental health	21	0.117416725	0.192244144	0.261554355
hyperopia	5	0.208532315	0.285713667	0.360338114
X-linked dominant disease	5	0.377040878	0.439676398	0.514698499
hematopoietic system disease	107	0.12644847	0.20736518	0.293637945
bone marrow cancer	8	0.082344109	0.341762272	0.622228921
bone development disease	13	0.181469608	0.257752167	0.336378176
nervous system cancer	28	0.046455708	0.095648575	0.226037522
primary bacterial infectious disease	27	0.122346261	0.247192095	0.384984234
congenital nervous system abnormality	6	0.143535075	0.200369967	0.635384723
gastrointestinal system benign neoplasm	15	0.011977877	0.164640473	0.301758232
cardiovascular system disease	122	0.124134338	0.199922557	0.299603618
ocular motility disease	7	0.216243441	0.302142954	0.332685526
carbohydrate metabolic disorder	22	0.120945095	0.187118495	0.260724273
cognitive disorder	23	0.065955819	0.201735202	0.274257726
autosomal genetic disease	93	0.12489765	0.216694429	0.32266056
genetic disease	176	0.121857081	0.207437753	0.322091503
metal metabolism disorder	8	0.178576309	0.299263364	0.42818728
glycogen metabolism disorder	9	0.119195814	0.187118495	0.276969723
acquired metabolic disease	31	0.152430917	0.20391916	0.318419601
endocrine organ benign neoplasm	13	0.053698253	0.093976994	0.287000697
non-Hodgkin lymphoma	12	0.196048647	0.231553485	0.263514783
glycogen storage disease	8	0.109660291	0.141314738	0.259745859
syndrome	30	0.115877808	0.189647883	0.261971057
heart conduction disease	5	0.083601751	0.149437332	0.212755447
reproductive system disease	70	0.090119256	0.169832581	0.238808925
cell type benign neoplasm	32	0.15356143	0.256407399	0.363737902
familial hyperlipidemia	6	0.011027018	0.059543259	0.098767435
male reproductive system disease	19	0.085011573	0.139524542	0.211554967
endocrine gland cancer	28	0.077420436	0.16579264	0.237645598
gastrointestinal system disease	135	0.080559177	0.160688211	0.253900364
cellulitis	10	0.194818236	0.276204667	0.3102717
B-cell lymphoma	7	0.199655216	0.227756657	0.270303947
autoimmune hypersensitivity disease	32	0.142824474	0.20439164	0.27289701
substance-related disorder	8	0.151170443	0.160075625	0.193256636
reproductive organ cancer	24	0.070964534	0.169705997	0.302055098
carbohydrate metabolism disease	12	0.236052822	0.300256128	0.326741237
physical disorder	19	0.141277725	0.214051824	0.320135155
bone remodeling disease	13	0.116199272	0.284962926	0.416187002
peripheral nervous system neoplasm	6	0.01541038	0.067232259	0.117559174
skin disease	91	0.132637714	0.214368239	0.300571306
lymphatic system disease	18	0.273293774	0.291252123	0.347927032
renal tubular transport disease	8	0.161312996	0.173937365	0.244058488
dysostosis	5	0.22876878	0.30993403	0.348421633
autosomal dominant disease	50	0.149315258	0.246376962	0.371820409
chromosomal disease	11	0.166416656	0.206900306	0.379964697
female reproductive system disease	48	0.098200648	0.165046524	0.23557529
integumentary system disease	97	0.131739909	0.207963896	0.298711295
movement disease	5	0.163809751	0.286676385	0.39061332
monogenic disease	117	0.121184932	0.21055411	0.318789421
organ system benign neoplasm	72	0.075689744	0.194253678	0.314403318
parasitic infectious disease	21	0.087330729	0.164957292	0.203912476
tooth disease	12	0.069998747	0.119271674	0.203692764
cerebral degeneration	8	0.019981031	0.189776411	0.483471555
eye and adnexa disease	92	0.138090896	0.213885114	0.301090867
neuropathy	35	0.215207013	0.287831804	0.378610636
specific developmental disorder	17	0.112181887	0.194922408	0.258200663
liver disease	14	0.117432716	0.224400135	0.299404595
organ system cancer	214	0.079129926	0.159695986	0.250466246
central nervous system cancer	14	0.068811549	0.105319843	0.187348768
eye disease	86	0.133938695	0.213138508	0.303438102
inherited metabolic disorder	129	0.096192958	0.183737408	0.277374973
retinal degeneration	5	0.198463726	0.422601151	0.623114708
carcinoma	40	0.069265785	0.137940732	0.196000758
viral infectious disease	32	0.075284063	0.129746766	0.234694818
kidney disease	52	0.141979486	0.223514166	0.325137457
B cell deficiency	7	0.126720082	0.1510432	0.26516955
disease	1612	0.106996144	0.186069187	0.273971074
X-linked recessive disease	13	0.121922899	0.190012837	0.276045415
female reproductive organ cancer	15	0.125576681	0.223676875	0.29940409
lung disease	41	0.044360036	0.13938157	0.274170812
intestinal cancer	9	0.048677852	0.164640473	0.301758232
fungal infectious disease	10	0.064836369	0.129504633	0.160904412
respiratory system disease	71	0.0548423	0.137328399	0.243211093
benign neoplasm	81	0.091117856	0.204433983	0.316554905
uterine disease	23	0.10631998	0.195608237	0.268834348
dermatitis	15	0.11195556	0.132640927	0.188131285
autoimmune disease of the nervous system	7	0.257795571	0.3905289	0.517764887
nervous system disease	295	0.129623249	0.211515913	0.297345525
heart disease	41	0.111461789	0.193238252	0.289529113
esophageal disease	7	0.120340945	0.168693877	0.240134805
glucose metabolism disease	11	0.236052822	0.300256128	0.326741237
primary immunodeficiency disease	11	0.100627067	0.151273056	0.279815202
retinal disease	19	0.158614004	0.223240485	0.358444673
disease by infectious agent	98	0.071576946	0.15673417	0.253797763
muscular dystrophy	9	0.046513592	0.31646523	0.564048315
myopathy	27	0.21488136	0.304195634	0.44474974
stomach disease	9	0.036352673	0.143371234	0.244961676
neurodegenerative disease	31	0.188589896	0.278442188	0.384003679
systemic mycosis	10	0.064836369	0.129504633	0.160904412
nervous system benign neoplasm	10	0.155578084	0.189129549	0.263259136
pancreas disease	11	0.14449592	0.183234923	0.230771476
hypersensitivity reaction disease	42	0.137664654	0.198239017	0.274576274
endocrine system disease	102	0.089264925	0.164914611	0.253055387
lipid storage disease	20	0.087441952	0.198090781	0.282821594
cancer	244	0.080933681	0.158988658	0.248397941
vascular disease	76	0.117048601	0.18936802	0.292065251
leukocyte disease	25	0.140142661	0.218508396	0.335842384
autosomal recessive disease	38	0.088776312	0.181944905	0.28327963
uveal disease	11	0.180204053	0.202630915	0.252995012
thoracic disease	15	0.071399489	0.117726667	0.170203712
X-linked monogenic disease	18	0.132213624	0.234186579	0.352540556
connective tissue cancer	25	0.081440294	0.143389823	0.175039145
hematologic cancer	47	0.169193515	0.242307996	0.336222203
brain disease	88	0.127562041	0.201039613	0.277806317
inherited blood coagulation disease	13	0.002161944	0.104314661	0.224759232
amino acid metabolic disorder	20	0.053602654	0.19143458	0.303192901
intestinal disease	42	0.050195593	0.144284737	0.281521837
connective tissue disease	116	0.141758304	0.222334419	0.321359748
immune system disease	73	0.142626503	0.212603265	0.285204531
musculoskeletal system disease	161	0.141289225	0.223582131	0.320999614
sarcoma	9	0.096723211	0.15098099	0.170413834
lysosomal storage disease	35	0.121251416	0.211189019	0.288965578
cardiovascular organ benign neoplasm	9	0.190699494	0.266132916	0.533764727
bone disease	55	0.1458806	0.244833891	0.354148115
mucopolysaccharidosis	6	0.161640249	0.204898218	0.286533918
blood coagulation disease	26	0.06082726	0.1772002	0.282990879
gonadal disease	29	0.075697721	0.167601786	0.274338258
thyroid gland disease	16	0.156168192	0.230991387	0.315899573
sensory system disease	100	0.138090896	0.213885114	0.301090867
parasitic protozoa infectious disease	13	0.069754608	0.174136169	0.21966111
central nervous system benign neoplasm	7	0.176102222	0.20933417	0.256026799
breast disease	12	0.071399489	0.117726667	0.170203712
lymphoma	15	0.196864991	0.241527169	0.290473716
mouth disease	26	0.073908795	0.122408334	0.207874602
germ cell cancer	8	0.14982867	0.165186089	0.204538361
pituitary gland disease	9	0.085516573	0.140064487	0.20294801
disease of cellular proliferation	302	0.087941628	0.16846558	0.261616375
mineral metabolism disease	8	0.195287057	0.221135627	0.305097666
disease of mental health	66	0.081277851	0.15722613	0.252467588
disease of metabolism	161	0.101754971	0.186427594	0.273834658
cranial nerve disease	19	0.244566657	0.331482744	0.408517567
muscle tissue disease	30	0.142078155	0.268618666	0.406549971
bacterial infectious disease	32	0.122346261	0.247192095	0.384984234
lipid metabolism disorder	18	0.051189776	0.113030102	0.216127068
disease of anatomical entity	1169	0.110241789	0.190360835	0.27765927
musculoskeletal system cancer	32	0.072048998	0.137936045	0.179159582
peripheral vascular disease	6	0.142070298	0.240652347	0.360468902
artery disease	40	0.100115705	0.191233468	0.272963399
osteochondrodysplasia	5	0.300906311	0.415020797	0.585377957
bone inflammation disease	9	0.062204904	0.244274387	0.355967525
lower respiratory tract disease	50	0.048545371	0.149999454	0.253182645
refractive error	9	0.264910779	0.320015016	0.377101067
sphingolipidosis	12	0.078151887	0.158109467	0.286663257
gastrointestinal system cancer	29	0.052806153	0.118819669	0.222714086
peripheral nervous system disease	43	0.161749618	0.256184095	0.349370372
urinary system disease	70	0.123414214	0.207645732	0.311407397
hereditary ataxia	6	0.292282372	0.330532169	0.360850052
reproductive organ benign neoplasm	7	0.191114233	0.237973929	0.252324581
