## Supplemental File 7 for "Text mining-based word representations for biomedical data analysis and machine learning tasks"

term	sim_term	rank_corpus_4M	rank_corpus_8M	rank_corpus_12M	rank_sample~16M	sim_corpus_4M	sim_corpus_8M	sim_corpus_12M	sim_corpus~16M
breast_neoplasms	ovarian_neoplasms	1	1	1	1	0.851381421	0.855425358	0.861843348	0.862745583
breast_neoplasms	endometrial_neoplasms	2	2	2	2	0.819347978	0.821087003	0.823775589	0.833925366
breast_neoplasms	prostatic_neoplasms	3	3	3	3	0.7978549	0.808754206	0.819132924	0.824291885
breast_neoplasms	colorectal_neoplasms	4	4	4	4	0.781679988	0.796826363	0.801058948	0.80368793
breast_neoplasms	colonic_neoplasms	5	6	6	6	0.760944366	0.764328957	0.770619094	0.77532202
breast_neoplasms	uterine_cervical_neoplasms	6	5	5	5	0.756038785	0.775923967	0.779810607	0.785183549
breast_neoplasms	tnbc	7	7	7	7	0.742368758	0.761576116	0.763843298	0.770617485
breast_neoplasms	ovarian_carcinoma	8	10	10	9	0.722790718	0.722498775	0.739230871	0.752583265
breast_neoplasms	lung_neoplasms	9	8	8	8	0.721455216	0.747779489	0.761289358	0.761234999
breast_neoplasms	pancreatic_neoplasms	10	9	9	10	0.712789476	0.722651601	0.74090898	0.734912813
brca1	brca2	1	1	1	1	0.898133636	0.893239021	0.891788244	0.898778558
brca1	palb2	2	2	2	2	0.722840309	0.777391076	0.75691998	0.764451861
brca1	rad51c	4	4	3	3	0.717920303	0.727213025	0.737537146	0.754165769
brca1	msh2	5	5	10	8	0.711001813	0.717371166	0.699727416	0.697912335
brca1	brca	6	7	6	4	0.706634641	0.700849891	0.715563893	0.750157297
brca1	mlh1	7	8	8	10	0.692239106	0.700161099	0.705350637	0.691360593
brca1	brca1_mutation	8	9	7	9	0.680314839	0.699147463	0.708496094	0.69140029
brca1	brca1/2	9	6	5	6	0.667023897	0.709950924	0.715766311	0.711657822
eczema	hand_eczema	1	2	2	2	0.731619358	0.746915936	0.756041586	0.735541344
eczema	dermatitis,_atopic	2	1	1	1	0.729338825	0.747968197	0.769910991	0.765134156
eczema	atopy	3	9	5	5	0.713063657	0.669777513	0.691075087	0.701984704
eczema	rhinoconjunctivitis	4	4	8	9	0.700188458	0.691198587	0.670765758	0.672690988
eczema	eczematous	5	8	9	7	0.698449612	0.670734346	0.667137682	0.695533812
eczema	dermatitis	6	3	4	4	0.689852118	0.696400166	0.709064484	0.703079522
ranitidine	cimetidine	1	1	2	3	0.614162922	0.622334599	0.638829589	0.617096186
ranitidine	famotidine	2	2	3	2	0.605138659	0.617450118	0.637590885	0.623184502
ranitidine	nizatidine	3	4	1	1	0.591421723	0.607908487	0.64703846	0.638828158
ranitidine	roxatidine_acetate	5	3	4	6	0.555492043	0.612020254	0.61769855	0.560968816
ranitidine	cimetidine_famotidine	6	7	8	9	0.548514247	0.546597362	0.555116534	0.548979282
ranitidine	h2-receptor_blocker	7	6	7	5	0.54750216	0.576942205	0.563319862	0.565712929
ranitidine	h2-blocker	10	5	5	8	0.524243772	0.599398255	0.587876439	0.553693652
psen1	fmn	1	1	2	3	0.648103833	0.671250224	0.650700927	0.658496022
psen1	flavin	2	3	1	1	0.634371281	0.636856198	0.656312048	0.668083012
psen1	fad_cofactor	4	2	4	6	0.609155297	0.644175887	0.618275404	0.62575531
sleep	nocturnal_sleep	1	1	1	1	0.791246593	0.764563441	0.77537185	0.774353027
sleep	nighttime_sleep	2	2	2	3	0.764347196	0.748884559	0.749568999	0.73377192
sleep	rem_sleep	3	3	3	2	0.743591845	0.74033469	0.734936118	0.758403361
sleep	daytime_sleep	4	4	6	6	0.700493693	0.705969751	0.691918969	0.682721674
sleep	sleeping	5	5	5	4	0.681010723	0.698328078	0.692729294	0.699464202
sleep	sleepwake	7	6	4	5	0.674326539	0.683254004	0.700732827	0.696717858
sleep	waking	9	9	9	7	0.657579064	0.661831081	0.663666487	0.673668087
lactose	maltose	1	1	1	1	0.725385427	0.695410252	0.72463274	0.71356678
lactose	xylose	2	4	6	6	0.698665261	0.675896704	0.673564911	0.663479805
lactose	dxylose	3	2	3	4	0.693736076	0.688379824	0.680012107	0.669341922
lactose	maltodextrin	5	6	4	2	0.678989172	0.662794292	0.679647744	0.681595922
lactose	cellobiose	8	10	7	10	0.664748549	0.634570003	0.66017288	0.654416263
schizophrenia	bipolar_disorder	1	2	2	2	0.822374225	0.825096786	0.828785062	0.829415619
schizophrenia	schizophrenic	2	1	1	1	0.822285891	0.830608726	0.829521656	0.879189968
schizophrenia	psychotic_disorders	3	3	3	3	0.800491214	0.804401755	0.809619308	0.817171574
schizophrenia	mood_disorders	4	4	4	4	0.764903963	0.778287292	0.774994016	0.7811113
schizophrenia	mdd	5	5	5	5	0.736820996	0.73880899	0.747212648	0.738360524
schizophrenia	ocd	6	8	6	7	0.735844493	0.71436131	0.739943027	0.729093134
schizophrenia	first-episode_schizophrenia	7	7	7	10	0.718770862	0.717994869	0.72473824	0.714575231
egf	tgfalpha	1	1	1	1	0.757347465	0.781774521	0.784784913	0.796075583
egf	egf_receptor	2	2	2	2	0.723780036	0.753909826	0.74879396	0.73497045
egf	bfgf	3	3	3	5	0.715293288	0.738089323	0.730359375	0.70544374
egf	fgf13	5	4	5	3	0.701322675	0.712779284	0.711071968	0.719248533
egf	hbegf	6	6	6	9	0.692751527	0.697297096	0.702115774	0.701806307
cocaine	amphetamine	1	2	2	2	0.810005546	0.826037228	0.835842133	0.833338737
cocaine	methamphetamine	2	1	1	1	0.806135774	0.833568037	0.838513911	0.840309143
cocaine	heroin	3	4	4	4	0.772250652	0.781313062	0.785471678	0.782331288
cocaine	3,4-methylenedioxymethamphetamine	4	3	3	3	0.764388859	0.79393363	0.790361702	0.792923212
cocaine	nicotine	5	5	5	5	0.725545406	0.741907716	0.739410281	0.75149703
cocaine	phencyclidine	6	10	7	7	0.710176229	0.690656781	0.712469578	0.721278548
cocaine	damphetamine	7	6	6	6	0.699977994	0.7025702	0.717186689	0.724560559
cocaine	opiate	8	8	9	8	0.698640525	0.696982384	0.693943501	0.704347014
